# Quantitative proteomic and metabolomic profiling reveals altered mitochondrial metabolism and folate biosynthesis pathways in the aging *Drosophila* eye

**DOI:** 10.1101/2021.06.02.446766

**Authors:** Hana Hall, Bruce R. Cooper, Guihong Qi, Aruna B. Wijeratne, Amber L. Mosley, Vikki M. Weake

## Abstract

Aging is associated with increased risk of ocular disease, suggesting that age-associated molecular changes in the eye increase its vulnerability to damage. Although there are common pathways involved in aging at an organismal level, different tissues and cell types exhibit specific changes in gene expression with advanced age. *Drosophila melanogaster* is an established model system for studying aging and neurodegenerative disease, that also provides a valuable model for studying age-associated ocular disease. Flies, like humans, exhibit decreased visual function and increased risk of retinal degeneration with age. Here, we profiled the aging proteome and metabolome of the *Drosophila* eye, and compared these data with age-associated transcriptomic changes from both eyes and photoreceptors to identify alterations in pathways that could lead to age-related phenotypes in the eye. Notably, the proteomic and metabolomic changes observed in the aging eye are distinct from those observed in the head or whole fly, suggesting that tissue-specific changes in protein abundance and metabolism occur in the aging fly. Our integration of the proteomic, metabolomic and transcriptomic data reveals that changes in metabolism, potentially due to decreases in availability of B vitamins, together with chronic activation of the immune response, may underpin many of the events observed in the aging *Drosophila* eye. We propose that targeting these pathways in the genetically tractable *Drosophila* system may help to identify potential neuroprotective approaches for neurodegenerative and age-related ocular diseases.
