## Supplementary material for "Quantitative proteomic and metabolomic profiling reveals altered mitochondrial metabolism and folate biosynthesis pathways in the aging *Drosophila* eye": TableS7

### Sheet: input_mummichog
Compound	Age Regulation (D40/D10)	m.z	p.value	t.score		Mummichog parameters:
221.0915@6.017	down	222.099	3.2705e-05	-15.2868		mode: positive
223.1066@3.625	down	224.114	7.8399e-05	-7.48561		error: 10ppm
239.1016@2.9640002	down	240.109	0.000380906	-3.02094		Drosophila melanogaster [KEGG]
237.0862@6.2179995	down	238.093	2.061e-06	-6.12706
239.1014@3.5149999	down	240.109	6.24e-07	-36.4187
239.1014@0.773	down	240.109	0.000121675	-26.2562
267.0957@0.99599993	down	268.103	2.0342e-05	-17.7301
237.0856@3.392	down	238.093	2e-09	-11064457
195.0756@3.548	up	196.083	0.000687337	2.14195
235.0707@6.202	up	236.078	0.00153083	2.07097
380.1086@8.519	down	381.116	0.000245321	-5.96463
221.091@8.396	down	222.098	1.263e-06	-5.13579
424.1714@9.464	down	425.179	0.00200828	-2.16347
424.1708@6.765	down	425.178	3.66e-07	-70.1545
219.0754@9.4140005	up	220.083	0.000116026	2.22425
424.1706@4.92	down	425.178	0.000585503	-23.9246
134.023@4.048	down	135.03	7.377e-06	-5.68057
335.121@2.578	down	336.128	0.000712836	-30.412
283.0907@4.048	down	284.098	2.793e-06	-5.80777
135.0066@2.261	down	136.014	3.4698e-05	-9.01199
221.0911@6.722	up	222.098	1.1351e-05	72.7138
440.1652@6.4669995	down	441.172	7.3599e-05	-5.48034
442.183@5.051	down	443.19	0.00012841	-31.7326
281.1109@2.331	down	282.118	0.000380906	-2.62829
424.1705@5.444	down	425.178	0.00183869	-20.322
440.1659@5.578	down	441.173	2e-09	-2.8898e+06
219.0719@2.483	up	220.079	0.000639576	3.49785
257.1024@0.662	up	258.11	3.8083e-05	5.87997
129.0425@1.7600001	up	130.05	0.00030698	2.57216
195.0747@2.9640002	down	196.082	0.000749674	-2.88055
389.1334@11.667	down	390.141	0.00230152	-4.25663
174.054@6.2179995	down	175.061	1.786e-06	-5.82831
134.0235@6.017	down	135.031	9.7955e-05	-24.2296
442.1801@5.642	down	443.187	2.79e-07	-10.5722
149.0699@1.16	down	150.077	3.33e-07	-20.375
162.0524@6.038	down	163.06	1.4e-08	-1.53028e+06
83.0371@1.759	up	84.0444	0.000302757	2.18646
134.0223@3.621	down	135.03	2e-09	-1.33729e+06
384.1395@4.94	up	385.147	2.244e-06	6.35654
164.0567@8.396	down	165.064	7.377e-06	-5.24128
207.0752@4.753	up	208.082	1.3351e-05	27.227
418.1236@8.144	down	419.131	2.2262e-05	-10.9872
456.1623@5.066	down	457.17	3.028e-06	-21.2429
420.1396@9.236	down	421.147	2.312e-06	-62.5243
219.0757@6.2179995	down	220.083	3.907e-06	-6.03424
235.07@4.2729993	up	236.077	7.3599e-05	2.7252
165.0642@2.018	up	166.071	0.00034596	2.42076
377.1068@0.73199993	up	378.114	0.00329714	2.16103
364.097@0.74599993	up	365.104	0.00418693	2.03819
627.2497@9.07	down	628.257	2e-09	-873566
117.0789@0.69500005	up	118.086	0.00502464	2.57876
300.1316@3.846	down	301.139	2e-09	-830831
337.0937@1.347	up	338.101	0.00240234	2.88571
160.0379@6.4669995	down	161.045	7.3599e-05	-5.27606
243.0723@5.9910007	down	244.08	0.000325645	-5.0724
424.1702@8.311	down	425.177	1.631e-06	-11.5738
148.0201@0.69899994	down	149.027	0.00200441	-2.81502
162.0178@3.3220003	up	163.025	6.69e-07	18.5188
349.0939@4.333	down	350.101	3.586e-06	-9.61123
442.181@5.2270007	down	443.188	0.000687337	-8.67554
200.0331@5.917	down	201.04	0.000167567	-3.0455
275.1119@0.82000005	up	276.119	0.000125996	11.6043
442.1808@5.3779993	down	443.188	0.000853081	-4.0823
188.0685@3.6229997	down	189.076	5.5361e-05	-7.02665
177.0618@3.533	down	178.069	4e-09	-462476
551.1703@4.0499997	down	552.178	0.000243191	-3.58136
380.107@9.194	up	381.114	0.000141328	17.7416
458.1761@7.138	down	459.183	5.7066e-05	-16.2588
382.1268@5.8590007	up	383.134	7.479e-06	4.54653
109.0274@2.26	down	110.035	2e-09	-372107
412.1338@5.8040004	down	413.141	7.6336e-05	-2.69493
205.0594@6.7099996	up	206.067	0.00103254	2.18392
159.0701@3.872	down	160.077	3.8711e-05	-3.87549
113.0479@1.355	down	114.055	0.00149104	-3.78319
215.0552@0.632	up	216.062	2.7512e-05	11.3507
255.0954@1.6990001	down	256.103	2.511e-06	-6.33751
402.1186@2.311	down	403.126	0.0085907	-5.1597
147.0889@1.71	up	148.096	4.0872e-05	3.38524
599.2191@6.274	down	600.226	0.00516994	-6.2756
424.169@6.4889994	down	425.176	9.91e-07	-19.2625
384.1387@3.68	up	385.146	5.596e-06	9.2365
804.2756@5.061	down	805.283	2e-09	-507116
601.1994@6.3009996	up	602.207	0.00133404	2.44305
165.0634@2.9629998	down	166.071	0.000238774	-3.84982
585.2246@3.5499997	up	586.232	3.1e-06	9.83549
426.1516@5.5320005	down	427.159	0.00904197	-4.28539
445.1804@10.067	up	446.188	0.000273075	9.5953
355.125@8.98	down	356.132	0.000230487	-6.17802
368.1425@6.771	down	369.15	0.000196887	-18.9213
109.0277@4.0499997	down	110.035	0.00230152	-2.7935
207.0524@2.129	down	208.06	3.2279e-05	-3.6403
153.0649@0.77199996	down	154.072	1.1174e-05	-19.8649
748.2544@5.591	down	749.262	2e-09	-430001
229.0956@6.760001	down	230.103	3.159e-06	-24.7601
394.1234@6.3170004	down	395.131	2.76e-07	-4.70413
382.1253@7.7410007	down	383.133	4.0872e-05	-5.44731
253.0801@2.9319997	down	254.087	2.47e-07	-6.05409
101.0841@1.71	up	102.091	0.00182453	3.31987
129.0798@1.165	up	130.087	0.00492934	2.32179
555.1272@2.595	up	556.134	0.00915493	2.27925
384.1388@4.2379994	up	385.146	3.4923e-05	5.6076
336.0543@1.627	down	337.062	0.000185093	-2.06685
281.1107@1.091	down	282.118	7.377e-06	-31.3543
173.0434@0.89900005	up	174.051	0.0037957	3.30902
381.0967@7.508	down	382.104	3e-09	-346131
495.1457@7.725999	down	496.153	1.137e-06	-12.8088
463.0718@4.763	up	464.079	9.5961e-05	2.35683
398.1515@7.6679997	down	399.159	0.000362906	-8.86976
165.0643@3.5289998	down	166.072	3.1e-06	-8.42612
253.08@3.847	down	254.087	1.9739e-05	-3.6281
151.0499@5.264	down	152.057	2.136e-06	-7.84658
101.0473@1.7089999	up	102.055	5.2229e-05	2.86077
167.08@2.9640002	down	168.087	0.00450517	-2.63654
396.1392@5.3779993	down	397.146	1.3351e-05	-2.50658
304.1003@1.461	up	305.108	6.421e-06	4.75342
202.1418@0.81400007	down	203.149	0.000359471	-5.88718
447.2571@8.402	down	448.264	2.133e-06	-3.69646
212.0857@6.8110003	down	213.093	8.3078e-05	-10.4473
179.0794@3.5149999	down	180.087	3.028e-06	-30.2477
244.1523@3.424	down	245.16	2.1206e-05	-5.99802
203.0792@9.065	down	204.086	1.137e-06	-67.0833
191.0799@3.156	up	192.087	6.648e-06	5.03329
165.0638@6.2169995	down	166.071	5.829e-06	-4.87942
804.2699@5.973	down	805.277	2e-09	-409394
282.1213@8.971	up	283.129	6.4874e-05	3.39027
193.0737@8.98	down	194.081	2e-09	-224448
442.1784@7.322999	down	443.186	0.00131148	-30.5035
249.0838@1.011	down	250.091	0.000103382	-4.72547
328.1108@7.4430003	up	329.118	0.000439131	9.33516
380.1364@7.762	down	381.144	2e-09	-279520
220.107@3.1550002	up	221.114	2.01e-07	6.87089
174.0537@9.4140005	up	175.061	0.000381712	2.01007
282.1217@10.222	down	283.129	9.4218e-05	-7.04581
193.0604@1.327	down	194.068	2e-09	-315695
167.0805@3.515	down	168.088	2e-09	-193335
385.12@3.84	up	386.127	3.5365e-05	2.89385
454.1464@5.4430003	down	455.154	7.5614e-05	-5.30243
191.0545@0.8460001	up	192.062	0.00241258	3.08255
179.0793@2.9640002	down	180.087	0.000380906	-2.78454
376.1361@11.808999	down	377.143	4.1494e-05	-2.08048
85.0277@7.744	down	86.035	2e-09	-148326
83.0735@1.165	up	84.0808	0.000459402	2.68898
134.0231@4.053	down	135.03	0.00160459	-24.2842
375.1374@4.0680003	up	376.145	2.7512e-05	38.1819
215.1147@8.39	down	216.122	0.00115213	-2.16352
601.2005@6.8909993	up	602.208	2.0994e-05	4.02441
257.0897@4.753	down	258.097	0.00284777	-7.0956
297.106@5.2659993	down	298.113	6.24e-07	-6.13236
246.1312@1.572	down	247.138	0.00103254	-2.24214
153.065@0.9840001	down	154.072	0.0014406	-3.12842
187.0949@3.2099998	down	188.102	0.00833695	-21382.7
337.1358@6.7169995	down	338.143	0.000975849	-15.8874
360.068@1.097	down	361.075	8.5769e-05	-2.95215
253.082@1.6310003	up	254.089	6.5367e-05	4.51736
372.1414@8.78	up	373.149	0.000745778	6.06642
383.1067@6.1959996	up	384.114	0.000434026	3.04863
195.0759@5.986	down	196.083	0.00138122	-3.78315
818.2946@6.105	down	819.302	0.000593336	-3.99838
408.1755@10.465	down	409.183	0.00142493	-3.56432
237.0838@0.789	down	238.091	0.00182511	-2.25413
192.0691@4.857	up	193.076	0.00121144	2.29913
246.1313@1.34	down	247.139	1.4859e-05	-9.74861
337.1275@2.543	down	338.135	0.000243191	-18.1682
528.0899@6.226	down	529.097	5.603e-06	-5.53451
211.1062@1.065	down	212.113	5e-09	-115573
263.1111@5.83	up	264.118	1.263e-06	3.47502
255.0939@1.294	down	256.101	0.00557657	-2.8525
191.0563@4.178	up	192.064	0.00794187	2.92242
496.0993@8.396	down	497.107	7.55e-07	-9.00777
422.152@9.352	up	423.159	0.000319036	2.52698
787.738@12.676001	up	788.745	0.00124078	4.18125
345.1283@7.5670004	up	346.136	7.377e-06	14.244
788.5399@12.677001	up	789.547	0.00122679	4.19178
382.1607@5.453	down	383.168	2e-09	-95784
406.1592@7.651	down	407.166	2e-09	-126749
179.0798@4.333	down	180.087	1.2285e-05	-7.9349
204.0634@5.9070005	up	205.071	0.00576558	4.46349
820.2724@5.523	down	821.28	2e-09	-164684
242.0924@3.153	up	243.1	2.201e-06	8.25724
313.0826@3.82	up	314.09	0.00587188	2.11662
246.0881@8.519	down	247.095	0.000192823	-4.36528
195.0733@6.2179995	down	196.081	0.000166064	-4.02271
256.0699@4.362	down	257.077	0.00242268	-2.57324
738.7611@4.128	down	739.768	0.000810572	-2.68941
442.1793@5.8310003	down	443.187	5.777e-06	-21.1878
368.1421@6.2999997	up	369.149	0.00672763	2.19138
526.1178@2.486	up	527.125	9.4218e-05	8.88512
662.2376@8.905999	down	663.245	0.000115718	-10.6984
141.0673@0.99100006	down	142.075	7.3599e-05	-4.45493
356.1039@10.203	up	357.111	0.00121454	5.17535
184.0383@9.4140005	up	185.046	0.000173673	2.04699
444.0672@3.549	up	445.074	5.5107e-05	3.8003
165.0643@5.1	down	166.072	0.000109861	-2.49618
398.1198@5.7029996	down	399.127	0.000712089	-3.07145
310.1163@10.729	down	311.124	2e-09	-107716
398.1532@6.4669995	down	399.16	0.000367895	-5.26348
192.0866@2.481	down	193.094	2e-09	-122591
396.1022@7.760001	down	397.109	0.00612271	-2.82091
176.0693@9.4140005	up	177.077	0.000243191	2.08672
181.0924@3.629	down	182.1	0.000383541	-6.08311
95.0373@0.9060001	up	96.0446	0.00691283	3.77174
97.0518@3.532	down	98.0591	3e-09	-45338.6
315.1316@2.225	down	316.139	2e-09	-122408
382.1183@3.3479998	up	383.126	0.00218532	2.76529
210.075@5.532	down	211.082	2e-09	-83744
408.1755@11.559999	down	409.183	0.000163492	-8.78374
382.1292@6.0	down	383.136	2e-09	-105884
249.0843@1.858	down	250.092	1.2e-08	-69128.4
420.1398@9.748	up	421.147	0.00935281	2.49892
422.1545@9.01	down	423.162	2e-09	-91432.5
385.1218@3.3870006	up	386.129	4.313e-06	4.11093
81.0323@3.6259997	down	82.0396	6.1174e-05	-7.42919
160.0379@3.594	down	161.045	0.00155434	-2.84787
848.5036@18.304	down	849.511	0.00818587	-2.43333
383.1064@6.5779996	up	384.114	0.00117058	3.19158
426.1856@5.143	down	427.193	0.000273172	-2.72781
507.1811@4.051	down	508.188	0.000166215	-9.94017
500.1293@3.6270003	down	501.137	9.6564e-05	-9.78333
848.3542@18.305	down	849.361	0.00872499	-2.48546
109.0534@2.127	down	110.061	0.0022692	-2.73161
601.1982@9.367	down	602.205	0.000125583	-5.83976
385.1228@3.1709998	up	386.13	0.00296643	2.18087
263.1003@4.097	down	264.108	2e-09	-67690.8
187.0273@0.69899994	down	188.035	0.000147988	-3.21794
711.2541@3.2770002	up	712.261	0.000650869	2.14306
153.0649@3.852	down	154.072	3e-09	-31866.1
142.0488@1.461	up	143.056	0.000380906	4.19548
447.1946@9.541	up	448.202	8.5769e-05	12.1073
245.0899@7.489999	up	246.097	0.000100524	2.75705
278.183@0.68900007	up	279.19	0.00015385	3.4552
229.0939@5.594	down	230.101	2e-09	-78628.4
253.0803@4.1339993	down	254.088	0.00880614	-2.85608
259.1044@4.242	down	260.112	4e-09	-66502
362.1078@4.612	down	363.115	3e-09	-63209.6
340.1096@4.249	down	341.117	2e-09	-76542.1
95.0379@4.578	down	96.0452	3e-09	-39135.4
251.9569@2.261	down	252.964	1.1351e-05	-7.96171
534.1858@3.4190001	down	535.193	3.636e-06	-7.55132
319.1039@5.444	up	320.111	2.5348e-05	3.5369
385.1227@3.5359998	up	386.13	0.000167389	5.63713
318.1417@6.8419995	up	319.149	0.000244466	5.83628
317.1107@4.515	up	318.118	0.00851168	3.34887
233.0538@6.3009996	up	234.061	0.00557657	2.12229
319.1016@4.9360003	up	320.109	3.48e-07	3.39665
343.1743@3.8910003	up	344.182	8.9396e-05	5.13418
112.0402@3.6240003	down	113.047	1.5999e-05	-5.20245
245.09@4.941	up	246.097	1.1174e-05	6.08277
387.1327@1.31	down	388.14	2e-09	-73287.7
241.1138@0.9204999	down	242.121	7.4281e-05	-7.67097
414.1491@3.6849997	up	415.156	7.55e-07	6.63553
398.1226@0.63000005	up	399.13	2.5348e-05	10.3184
276.0967@6.708	up	277.104	0.00022166	5.79863
145.0732@0.738	down	146.08	0.00317894	-2.01859
133.062@0.547	up	134.069	0.000213278	2.38724
416.1636@8.648	up	417.171	2.666e-05	26.5634
138.0324@6.27	down	139.04	3e-08	-28551.1
211.0687@2.456	up	212.076	3e-09	821177
186.0534@6.726	up	187.061	2e-09	693968
297.0728@6.752	up	298.08	2.2e-08	271393
173.07@1.005	up	174.077	2e-09	317447
122.1075@12.299	up	123.115	1.786e-06	106866
177.0648@4.555	up	178.072	5e-09	159251
135.0671@5.229	up	136.074	1.36e-07	97462.7
258.086@6.942	up	259.093	2e-09	116776
177.0614@2.484	up	178.069	1.4e-08	74953
113.0475@1.04	up	114.055	2e-09	83446.9
345.128@7.211	up	346.135	5.3e-08	77732.2
492.1405@5.777	up	493.148	2e-09	89691.8
271.1158@0.79	up	272.123	2e-09	61686.5
527.0832@6.223	up	528.09	2e-09	83881.9
254.089@1.087	up	255.096	2e-09	43696.1

### Sheet: compound_match
Query.Mass	Matched.Compound	Matched.Form	Mass.Diff
238.093	C03479	M(C13)+2H[2+]	0.000955471
238.093	C00234	M(C13)+2H[2+]	0.000955471
238.093	C03684	M+H[1+]	0.00058571
238.093	C00835	M+H[1+]	0.00058571
238.093	C00387	M-HCOOH+H[1+]	0.000665018
238.093	C00270	M-C3H4O2+H[1+]	0.000723533
238.093	C03150	M-H2O+H[1+]	0.00189307
238.093	C04874	M-H2O+H[1+]	0.000550396
135.03	C00149	M+H[1+]	0.000780231
135.03	C00242	M-NH3+H[1+]	0.000606274
135.03	C00122	M+H2O+H[1+]	0.000744917
135.03	C00385	M-H2O+H[1+]	0.000521859
135.03	C03912	M+Na[1+]	9.64668e-05
135.03	C05946	M-CO+H[1+]	0.000865609
628.257	C00461	M+H[1+]	0.00102125
110.035	C04051	M-NH3+H[1+]	0.000257301
194.081	C16595	M+H[1+]	0.00018969
194.081	C16587	M+H[1+]	0.00018969
194.081	C05634	M+H2O+H[1+]	0.000225004
194.081	C00954	M+H2O+H[1+]	0.000225004
194.068	C20239	M-H2O+H[1+]	0.000464354
168.088	C00268	M-C3H4O2+H[1+]	0.000235774
168.088	C04244	M-C3H4O2+H[1+]	0.000235774
168.088	C02953	M-C3H4O2+H[1+]	0.000235774
168.088	C21640	M-C3H4O2+H[1+]	0.000196467
168.088	C20239	M-CO2+H[1+]	0.000235646
86.035	C05945	M(C13)+3H[3+]	0.000634826
86.035	C00418	M+H+Na[2+]	7.59028e-05
383.168	C01674	M-CO2+H[1+]	0.00192923
211.082	C16361	M+H[1+]	0.000286673
211.082	C05841	M-HCOOH+H[1+]	0.00170865
383.136	C00448	M+H[1+]	0.0018237
383.136	C20265	M+NaCl[1+]	0.0019411
264.108	C00020	M-HCOOK+H[1+]	0.00148081
264.108	C00362	M-HCOOK+H[1+]	0.00148081
264.108	C00270	M-HCOOH+H[1+]	0.000276467
264.108	C00272	M+Na[1+]	0.000814162
230.101	C00487	M+HCOONa[1+]	0.00131353
341.117	C05259	M(C13)+3H[3+]	0.000490698
187.061	C00544	M+H2O+H[1+]	0.000544789
187.061	C00576	M+HCOOK[1+]	0.000214522
187.061	C05577	M+H2O+H[1+]	0.000544789
187.061	C01161	M+H2O+H[1+]	0.000544789
114.055	C03564	M+H[1+]	0.00017494
114.055	C00430	M-H2O+H[1+]	0.000139626
114.055	C03440	M-H2O+H[1+]	0.000139626
114.055	C01165	M-H2O+H[1+]	0.000139626
114.055	C01157	M-H2O+H[1+]	0.000139626
114.055	C01110	M-H2O+H[1+]	0.000139626
114.055	C00931	M+2H[2+]	0.00017494
272.123	C21016	M-H2O+H[1+]	0.000996467
255.096	C21015	M+Na[1+]	0.00110353
255.096	C02700	M+H2O+H[1+]	0.00130335
255.096	C03150	M[1+]	0.0018166
255.096	C04874	M[1+]	0.000473929
98.0591	C00763	M-H2O+H[1+]	0.000925004
98.0591	C00148	M-H2O+H[1+]	0.000925004
154.072	C00147	M+H2O+H[1+]	0.000191652
96.0452	C00250	M-C3H4O2+H[1+]	0.000760374
96.0452	C00430	M-H4O2+H[1+]	0.000860374
96.0452	C03440	M-H4O2+H[1+]	0.000860374
96.0452	C01165	M-H4O2+H[1+]	0.000860374
96.0452	C03564	M-H2O+H[1+]	0.00082506
96.0452	C01157	M-H4O2+H[1+]	0.000860374
96.0452	C01110	M-H4O2+H[1+]	0.000860374
96.0452	C00253	M-CO+H[1+]	0.000875124
96.0452	C07446	M-CO+H[1+]	0.000875124
212.076	C20239	M+H[1+]	0.00183565
212.076	C00387	M-C3H4O2+H[1+]	0.00186502
178.069	C05634	M(Cl37)+H[1+]	0.001275
178.069	C00954	M(Cl37)+H[1+]	0.001275
260.112	C00449	M-NH3+H[1+]	0.00123285
212.113	C03150	M-CO2+H[1+]	0.00209307
212.113	C00268	M-CO+H[1+]	0.000635774
212.113	C15522	M-HCOOH+H[1+]	0.00080046
212.113	C04244	M-CO+H[1+]	0.000635774
212.113	C02953	M-CO+H[1+]	0.000635774
212.113	C21640	M-CO+H[1+]	0.000596467
212.113	C04874	M-CO2+H[1+]	0.000750396
250.092	C00212	M-H2O+H[1+]	0.0018504
250.092	C00330	M-H2O+H[1+]	0.0018504
163.06	C05639	M(C13)+H[1+]	0.00132506
163.06	C05637	M(C13)+H[1+]	0.00132506
163.06	C00329	M-NH3+H[1+]	0.000468998
163.06	C00221	M-H2O+H[1+]	0.000384583
163.06	C00267	M-H2O+H[1+]	0.000384583
163.06	C00031	M-H2O+H[1+]	0.000384583
163.06	C00095	M-H2O+H[1+]	0.000386467
163.06	C00159	M-H2O+H[1+]	0.000384583
163.06	C00124	M-H2O+H[1+]	0.000386467
163.06	C00137	M-H2O+H[1+]	0.000384583
163.06	C00984	M-H2O+H[1+]	0.000384583
163.06	C02336	M-H2O+H[1+]	0.000384583
178.069	C05634	M(Cl37)+H[1+]	0.000874996
178.069	C00954	M(Cl37)+H[1+]	0.000874996
139.04	C05580	M-HCOOH+H[1+]	0.000630167
136.074	C03758	M-H2O+H[1+]	0.00127507
221.114	C03263	M+3H[3+]	0.00169873
221.114	C05768	M+3H[3+]	0.00169873
254.087	C05648	M(C13)+H[1+]	0.00208203
254.087	C03410	M-C3H4O2+H[1+]	0.0003077
150.077	C00430	M+H2O+H[1+]	0.00106037
150.077	C03440	M+H2O+H[1+]	0.00106037
150.077	C01165	M+H2O+H[1+]	0.00106037
150.077	C01157	M+H2O+H[1+]	0.00106037
150.077	C01110	M+H2O+H[1+]	0.00106037
150.077	C00140	M-C3H4O2+H[1+]	0.00106632
150.077	C00645	M-C3H4O2+H[1+]	0.00106632
150.077	C02587	M-C3H4O2+H[1+]	0.000296467
240.109	C00268	M+H[1+]	0.000435774
240.109	C04244	M+H[1+]	0.000435774
240.109	C02953	M+H[1+]	0.000435774
240.109	C21640	M+H[1+]	0.000396467
240.109	C00212	M-CO+H[1+]	0.000350396
240.109	C00330	M-CO+H[1+]	0.000350396
240.109	C00387	M-CO2+H[1+]	0.000465018
240.109	C00140	M+H2O+H[1+]	0.000866316
240.109	C00645	M+H2O+H[1+]	0.000866316
240.109	C15522	M-H2O+H[1+]	0.00040046
240.109	C02587	M+H2O+H[1+]	0.000496467
298.113	C03410	M-CO+H[1+]	0.0001077
163.025	C05946	M+H[1+]	0.00136561
163.025	C05379	M-CO+H[1+]	0.00145099
163.025	C00105	M+2H[2+]	0.000129735
163.025	C01168	M+2H[2+]	0.000129735
163.025	C05827	M+K[1+]	0.00135935
497.107	C15976	M[1+]	0.00409743
496.153	C03479	M+Na[1+]	0.00219259
496.153	C00234	M+Na[1+]	0.00219259
204.086	C00140	M-H2O+H[1+]	0.000133684
204.086	C00645	M-H2O+H[1+]	0.000133684
204.086	C00268	M-H4O2+H[1+]	0.00143577
204.086	C04244	M-H4O2+H[1+]	0.00143577
204.086	C02953	M-H4O2+H[1+]	0.00143577
204.086	C21640	M-H4O2+H[1+]	0.00139647
204.086	C02587	M-H2O+H[1+]	0.00149647
222.098	C00140	M+H[1+]	0.00106632
222.098	C00645	M+H[1+]	0.00106632
222.098	C02587	M+H[1+]	0.000296467
222.098	C00212	M-HCOOH+H[1+]	0.000350396
222.098	C00330	M-HCOOH+H[1+]	0.000350396
222.098	C00268	M-H2O+H[1+]	0.000235774
222.098	C15522	M-H4O2+H[1+]	0.00020046
222.098	C04244	M-H2O+H[1+]	0.000235774
222.098	C02953	M-H2O+H[1+]	0.000235774
222.098	C21640	M-H2O+H[1+]	0.000196467
175.061	C01236	M-HCOOK+H[1+]	0.00123507
175.061	C16361	M-H4O2+H[1+]	8.66728e-05
238.093	C03479	M(C13)+2H[2+]	0.00155547
238.093	C00234	M(C13)+2H[2+]	0.00155547
238.093	C03684	M+H[1+]	1.42902e-05
238.093	C00835	M+H[1+]	1.42902e-05
238.093	C00387	M-HCOOH+H[1+]	6.50178e-05
238.093	C00270	M-C3H4O2+H[1+]	0.00132353
238.093	C03150	M-H2O+H[1+]	0.00129307
238.093	C04874	M-H2O+H[1+]	4.96042e-05
152.057	C00242	M+H[1+]	0.000493726
243.1	C00214	M+H[1+]	0.00213197
243.1	C05651	M+H2O+H[1+]	0.00209665
243.1	C03227	M+H2O+H[1+]	0.00209665
243.1	C00921	M-C3H4O2+H[1+]	0.000765189
256.103	C04874	M+H[1+]	0.0013504
256.103	C00387	M-CO+H[1+]	0.00126502
256.103	C03684	M+H2O+H[1+]	0.00138571
256.103	C00835	M+H2O+H[1+]	0.00138571
256.103	C17267	M-HCOOK+H[1+]	0.000823533
284.098	C00387	M+H[1+]	0.000965018
457.17	C00445	M(C13)+H[1+]	0.00357209
457.17	C00143	M[1+]	0.0014015
180.087	C00329	M+H[1+]	3.10022e-05
180.087	C00559	M-C3H4O2+H[1+]	0.00133577
180.087	C00956	M+H2O+H[1+]	4.31177e-06
166.072	C00025	M+H2O+H[1+]	0.000545752
166.072	C05938	M+H2O+H[1+]	0.000545752
166.072	C00217	M+H2O+H[1+]	0.000545752
166.072	C03684	M-C3H4O2+H[1+]	0.00078571
166.072	C00835	M-C3H4O2+H[1+]	0.00078571
166.072	C20239	M-HCOOH+H[1+]	0.000835646
350.101	C14871	M+H[1+]	0.000467134
220.083	C00643	M[1+]	0.00181226
220.083	C03150	M-H4O2+H[1+]	0.00119307
220.083	C03684	M-H2O+H[1+]	0.00011429
220.083	C00835	M-H2O+H[1+]	0.00011429
220.083	C04874	M-H4O2+H[1+]	0.000149604
386.129	C00021	M(C13)+H[1+]	0.00318494
166.071	C00025	M+H2O+H[1+]	4.57522e-05
166.071	C05938	M+H2O+H[1+]	4.57522e-05
166.071	C00217	M+H2O+H[1+]	4.57522e-05
166.071	C03684	M-C3H4O2+H[1+]	0.00128571
166.071	C00835	M-C3H4O2+H[1+]	0.00128571
166.071	C20239	M-HCOOH+H[1+]	0.00133565
192.087	C03684	M-HCOOH+H[1+]	0.00088571
192.087	C00835	M-HCOOH+H[1+]	0.00088571
135.03	C00242	M-NH3+H[1+]	9.37262e-05
135.03	C00385	M-H2O+H[1+]	0.000178141
135.03	C03912	M+Na[1+]	0.000603533
282.118	C00270	M-CO+H[1+]	0.000276467
282.118	C03410	M-CO2+H[1+]	0.0003923
154.072	C00147	M+H2O+H[1+]	0.000188652
246.097	C00120	M(C13)+H[1+]	0.00155954
246.097	C00575	M-HCOOK+H[1+]	0.00121612
222.098	C00140	M+H[1+]	0.00116632
222.098	C00645	M+H[1+]	0.00116632
222.098	C02587	M+H[1+]	0.000196467
222.098	C00212	M-HCOOH+H[1+]	0.000250396
222.098	C00330	M-HCOOH+H[1+]	0.000250396
222.098	C00268	M-H2O+H[1+]	0.000135774
222.098	C15522	M-H4O2+H[1+]	0.00010046
222.098	C04244	M-H2O+H[1+]	0.000135774
222.098	C02953	M-H2O+H[1+]	0.000135774
222.098	C21640	M-H2O+H[1+]	9.64668e-05
180.087	C00329	M+H[1+]	0.000431002
180.087	C00559	M-C3H4O2+H[1+]	0.000935774
180.087	C00956	M+H2O+H[1+]	0.000395688
247.139	C03406	M-CO2+H[1+]	0.00153079
113.047	C03912	M+H[1+]	0.000196467
113.047	C03564	M[1+]	0.000198473
113.047	C05651	M+2H[2+]	0.000350092
113.047	C03227	M+2H[2+]	0.000350092
254.087	C05648	M(C13)+H[1+]	0.00198203
254.087	C03410	M-C3H4O2+H[1+]	0.0002077
268.103	C00212	M+H[1+]	0.0010504
268.103	C00330	M+H[1+]	0.0010504
399.13	C00255	M+Na[1+]	0.00231914
216.062	C01233	M+H[1+]	0.000670164
216.062	C00352	M-CO2+H[1+]	0.000699408
216.062	C00407	M+HCOOK[1+]	0.000725132
216.062	C00123	M+HCOOK[1+]	0.000725132
216.062	C16595	M+Na[1+]	0.00068969
216.062	C16587	M+Na[1+]	0.00068969
208.06	C05651	M-NH3+H[1+]	0.000803349
208.06	C03227	M-NH3+H[1+]	0.000803349
208.06	C01252	M+H[1+]	0.000754248
222.099	C00140	M+H[1+]	0.00156632
222.099	C00645	M+H[1+]	0.00156632
222.099	C02587	M+H[1+]	0.000203533
222.099	C00212	M-HCOOH+H[1+]	0.000149604
222.099	C00330	M-HCOOH+H[1+]	0.000149604
222.099	C00268	M-H2O+H[1+]	0.000264226
222.099	C15522	M-H4O2+H[1+]	0.00029954
222.099	C04244	M-H2O+H[1+]	0.000264226
222.099	C02953	M-H2O+H[1+]	0.000264226
222.099	C21640	M-H2O+H[1+]	0.000303533
136.014	C00385	M-NH3+H[1+]	0.000321859
136.014	C05699	M+2H[2+]	0.000664146
258.11	C00670	M+H[1+]	0.000420356
148.096	C05936	M+H2O+H[1+]	0.000675068
148.096	C00864	M-C3H4O2+H[1+]	0.000669126
377.143	C00255	M+H[1+]	0.00218086
102.055	C00025	M-HCOOH+H[1+]	0.000454248
102.055	C00940	M-CO2+H[1+]	0.000404184
102.055	C01005	M-HCOOK+H[1+]	0.000319972
102.055	C00188	M-H2O+H[1+]	0.000339626
102.055	C05519	M-H2O+H[1+]	0.000339626
102.055	C05938	M-HCOOH+H[1+]	0.000454248
102.055	C04281	M-CO+H[1+]	0.000289562
102.055	C04282	M-CO+H[1+]	0.000289562
102.055	C00217	M-HCOOH+H[1+]	0.000454248
102.055	C01879	M-CO+H[1+]	0.000289562
445.074	C00689	M+Na[1+]	0.00266158
189.076	C00114	M+HCOOK[1+]	0.000335542
189.076	C02714	M+NaCl[1+]	0.000709547
189.076	C05576	M+H2O+H[1+]	5.27477e-06
189.076	C00255	M+2H[2+]	0.000638663
459.183	C00143	M(C13)+H[1+]	0.00172203
459.183	C00440	M[1+]	0.00325157
254.089	C03410	M-C3H4O2+H[1+]	0.0022077
161.045	C00322	M+H[1+]	0.000730167
161.045	C00198	M-H2O+H[1+]	0.000765481
161.045	C00800	M-H4O2+H[1+]	0.000800795
161.045	C16360	M-H4O2+H[1+]	0.000536609
161.045	C16356	M-H4O2+H[1+]	0.000536609
455.154	C00445	M[1+]	0.00165144
224.114	C00212	M-CO2+H[1+]	0.000350396
224.114	C00559	M-CO+H[1+]	0.000235774
224.114	C00330	M-CO2+H[1+]	0.000350396
224.114	C00272	M-H2O+H[1+]	0.000285838
464.079	C03794	M+H[1+]	0.00223942
464.079	C16238	M-C3H4O2+H[1+]	0.00313719
135.031	C00242	M-NH3+H[1+]	0.000593726
135.031	C00385	M-H2O+H[1+]	0.000678141
135.031	C03912	M+Na[1+]	0.00110353
246.097	C00120	M(C13)+H[1+]	0.00165954
246.097	C00575	M-HCOOK+H[1+]	0.00131612
250.091	C00212	M-H2O+H[1+]	0.0023504
250.091	C00330	M-H2O+H[1+]	0.0023504
166.072	C00025	M+H2O+H[1+]	0.000548752
166.072	C05938	M+H2O+H[1+]	0.000548752
166.072	C00217	M+H2O+H[1+]	0.000548752
166.072	C03684	M-C3H4O2+H[1+]	0.00078271
166.072	C00835	M-C3H4O2+H[1+]	0.00078271
166.072	C20239	M-HCOOH+H[1+]	0.000832646
220.083	C00643	M[1+]	0.00211226
220.083	C03150	M-H4O2+H[1+]	0.00149307
220.083	C03684	M-H2O+H[1+]	0.00018571
220.083	C00835	M-H2O+H[1+]	0.00018571
220.083	C04874	M-H4O2+H[1+]	0.000150396
240.109	C00268	M+H[1+]	0.000433774
240.109	C04244	M+H[1+]	0.000433774
240.109	C02953	M+H[1+]	0.000433774
240.109	C21640	M+H[1+]	0.000394467
240.109	C00212	M-CO+H[1+]	0.000348396
240.109	C00330	M-CO+H[1+]	0.000348396
240.109	C00387	M-CO2+H[1+]	0.000463018
240.109	C00140	M+H2O+H[1+]	0.000868316
240.109	C00645	M+H2O+H[1+]	0.000868316
240.109	C15522	M-H2O+H[1+]	0.00039846
240.109	C02587	M+H2O+H[1+]	0.000494467
276.119	C00670	M+H2O+H[1+]	0.00152036
381.114	C03451	M(C13)+H[1+]	0.00133182
188.035	C05645	M-H4O2+H[1+]	0.00043113
508.188	C14856	M-HCOONa+H[1+]	0.00411745
508.188	C14855	M-HCOONa+H[1+]	0.00411745
386.13	C00021	M(C13)+H[1+]	0.00228494
201.04	C01036	M+H[1+]	0.00101555
185.046	C16359	M(S34)+H[1+]	0.00148654
185.046	C16355	M(S34)+H[1+]	0.00148654
185.046	C05580	M+H[1+]	0.00113017
337.062	C00455	M(S34)+H[1+]	0.00190156
337.062	C00455	M(Cl37)+H[1+]	0.000501555
134.069	C00388	M+Na[1+]	0.00035623
166.071	C00025	M+H2O+H[1+]	0.000354248
166.071	C05938	M+H2O+H[1+]	0.000354248
166.071	C00217	M+H2O+H[1+]	0.000354248
177.077	C05345	M-HCOOK+H[1+]	0.000885007
177.077	C00668	M-HCOOK+H[1+]	0.000883533
177.077	C00103	M-HCOOK+H[1+]	0.000883533
177.077	C01172	M-HCOOK+H[1+]	0.000885007
177.077	C00275	M-HCOOK+H[1+]	0.000885007
177.077	C00636	M-HCOOK+H[1+]	0.000885007
177.077	C01094	M-HCOOK+H[1+]	0.000885007
177.077	C01097	M-HCOOK+H[1+]	0.000885007
177.077	C00446	M-HCOOK+H[1+]	0.000885007
177.077	C00092	M-HCOOK+H[1+]	0.000885007
177.077	C00085	M-HCOOK+H[1+]	0.000885007
177.077	C03862	M-HCOOK+H[1+]	0.000885007
177.077	C03546	M-HCOOK+H[1+]	0.000885007
177.077	C04006	M-HCOOK+H[1+]	0.000885007
177.077	C01177	M-HCOOK+H[1+]	0.000885007
381.116	C03451	M(C13)+H[1+]	0.00026818
446.188	C16545	M+NaCl[1+]	0.00197436
84.0444	C00188	M-H4O2+H[1+]	6.03742e-05
84.0444	C05519	M-H4O2+H[1+]	6.03742e-05
84.0444	C04281	M-HCOOH+H[1+]	8.95618e-05
84.0444	C04282	M-HCOOH+H[1+]	8.95618e-05
84.0444	C01879	M-HCOOH+H[1+]	8.95618e-05
130.05	C00064	M-NH3+H[1+]	0.000138663
130.05	C21029	M-NH3+H[1+]	9.64668e-05
130.05	C04281	M+H[1+]	8.95618e-05
130.05	C04282	M+H[1+]	8.95618e-05
130.05	C00819	M-NH3+H[1+]	0.000138663
130.05	C01879	M+H[1+]	8.95618e-05
130.05	C00025	M-H2O+H[1+]	5.42478e-05
130.05	C05938	M-H2O+H[1+]	5.42478e-05
130.05	C00217	M-H2O+H[1+]	5.42478e-05
244.08	C03366	M(C13)+H[1+]	0.0021308
244.08	C00140	M+Na[1+]	0.000366316
244.08	C00645	M+Na[1+]	0.000366316
244.08	C02587	M+Na[1+]	0.000996467
166.071	C00025	M+H2O+H[1+]	0.000445752
166.071	C05938	M+H2O+H[1+]	0.000445752
166.071	C00217	M+H2O+H[1+]	0.000445752
166.071	C03684	M-C3H4O2+H[1+]	0.00088571
166.071	C00835	M-C3H4O2+H[1+]	0.00088571
166.071	C20239	M-HCOOH+H[1+]	0.000935646
399.159	C01674	M-CO+H[1+]	0.00207077
399.16	C01674	M-CO+H[1+]	0.000370773
240.109	C00268	M+H[1+]	0.000235774
240.109	C04244	M+H[1+]	0.000235774
240.109	C02953	M+H[1+]	0.000235774
240.109	C21640	M+H[1+]	0.000196467
240.109	C00212	M-CO+H[1+]	0.000150396
240.109	C00330	M-CO+H[1+]	0.000150396
240.109	C00387	M-CO2+H[1+]	0.000265018
240.109	C00140	M+H2O+H[1+]	0.00106632
240.109	C00645	M+H2O+H[1+]	0.00106632
240.109	C15522	M-H2O+H[1+]	0.00020046
240.109	C02587	M+H2O+H[1+]	0.000296467
282.118	C00270	M-CO+H[1+]	7.64668e-05
282.118	C03410	M-CO2+H[1+]	0.0001923
180.087	C00329	M+H[1+]	6.89978e-05
180.087	C00559	M-C3H4O2+H[1+]	0.00143577
180.087	C00956	M+H2O+H[1+]	0.000104312
143.056	C00387	M(C13)+2H[2+]	0.00126926
143.056	C00818	M-HCOONa+H[1+]	0.00136376
143.056	C01674	M+3H[3+]	0.000721235
175.061	C01236	M-HCOOK+H[1+]	0.000935071
175.061	C16361	M-H4O2+H[1+]	0.000386673
182.1	C05638	M(C13)+H[1+]	0.000874105
182.1	C05636	M(C13)+H[1+]	0.000874105
84.0808	C05936	M-HCOOH+H[1+]	7.50678e-05
196.083	C00212	M-C3H4O2+H[1+]	5.03958e-05
196.083	C00330	M-C3H4O2+H[1+]	5.03958e-05
399.127	C00255	M+Na[1+]	0.000480859
373.149	C00061	M-HCOOK+H[1+]	0.00191127
196.082	C00212	M-C3H4O2+H[1+]	0.000950396
196.082	C00330	M-C3H4O2+H[1+]	0.000950396
247.138	C03406	M-CO2+H[1+]	0.00163079
216.122	C05588	M+H2O+H[1+]	0.00108982
216.122	C03492	M-HCOOK+H[1+]	0.000999536
196.083	C00212	M-C3H4O2+H[1+]	0.000249604
196.083	C00330	M-C3H4O2+H[1+]	0.000249604
154.072	C00147	M+H2O+H[1+]	9.16518e-05
114.055	C03564	M+H[1+]	0.00022506
114.055	C00430	M-H2O+H[1+]	0.000260374
114.055	C03440	M-H2O+H[1+]	0.000260374
114.055	C01165	M-H2O+H[1+]	0.000260374
114.055	C01157	M-H2O+H[1+]	0.000260374
114.055	C01110	M-H2O+H[1+]	0.000260374
114.055	C00931	M+2H[2+]	0.00022506
236.078	C02700	M[1+]	0.00172688
161.045	C00322	M+H[1+]	0.000735167
161.045	C00198	M-H2O+H[1+]	0.000770481
161.045	C00800	M-H4O2+H[1+]	0.000805795
161.045	C16360	M-H4O2+H[1+]	0.000531609
161.045	C16356	M-H4O2+H[1+]	0.000531609
135.03	C00242	M-NH3+H[1+]	0.000193726
135.03	C00385	M-H2O+H[1+]	0.000278141
135.03	C03912	M+Na[1+]	0.000703533
102.091	C00576	M[1+]	0.000509011
102.091	C04076	M-CO2+H[1+]	1.03102e-05
102.091	C05936	M-CO+H[1+]	0.000124932
102.091	C02946	M-CO2+H[1+]	1.03102e-05
238.091	C02700	M(C13)+H[1+]	0.000696651
238.091	C03479	M(C13)+2H[2+]	0.000844529
238.091	C00234	M(C13)+2H[2+]	0.000844529
238.091	C00270	M-C3H4O2+H[1+]	0.00107647
238.091	C04874	M-H2O+H[1+]	0.0023504
149.027	C00026	M(Cl37)+H[1+]	0.00138023
149.027	C01180	M+H[1+]	0.000688721
383.126	C00019	M-NH3+H[1+]	0.000260033
110.061	C00082	M-C3H4O2+H[1+]	0.00061031
110.061	C04076	M-H4O2+H[1+]	0.00071031
110.061	C02946	M-H4O2+H[1+]	0.00071031
110.061	C00632	M-CO2+H[1+]	0.000610438
110.061	C00978	M+2H[2+]	0.000639682
110.061	C00108	M-CO+H[1+]	0.00072506
110.035	C04051	M-NH3+H[1+]	4.26992e-05
192.062	C00547	M+Na[1+]	0.00138969
192.062	C00314	M+Na[1+]	0.00138969
386.13	C00021	M(C13)+H[1+]	0.00218494
146.08	C04076	M+H[1+]	0.00068969
146.08	C16741	M-NH3+H[1+]	0.000738791
146.08	C02946	M+H[1+]	0.00068969
146.08	G10618	M-NH3+H[1+]	0.000296467
146.08	G10617	M-NH3+H[1+]	0.000296467
146.08	G13027	M-NH3+H[1+]	0.000296467
146.08	C03090	M-HCOOK+H[1+]	0.000634722
365.104	C00089	M+Na[1+]	0.00120801
365.104	C05402	M+Na[1+]	0.00120647
365.104	C05400	M+Na[1+]	0.00120801
365.104	C01235	M+Na[1+]	0.00120801
365.104	C00243	M+Na[1+]	0.00120801
365.104	C01083	M+Na[1+]	0.00120801
365.104	C00208	M+Na[1+]	0.00120801
168.087	C00268	M-C3H4O2+H[1+]	0.000735774
168.087	C04244	M-C3H4O2+H[1+]	0.000735774
168.087	C02953	M-C3H4O2+H[1+]	0.000735774
168.087	C21640	M-C3H4O2+H[1+]	0.000696467
168.087	C20239	M-CO2+H[1+]	0.000735646
130.087	C00047	M-NH3+H[1+]	0.000775831
130.087	C05936	M+H[1+]	0.000824932
130.087	C16502	M+H+Na[2+]	1.14668e-05
118.086	C00719	M+H[1+]	7.50678e-05
118.086	C00183	M+H[1+]	7.50678e-05
118.086	C04076	M-CO+H[1+]	1.03102e-05
118.086	C00956	M-CO2+H[1+]	0.000104312
118.086	C02946	M-CO+H[1+]	1.03102e-05
256.101	C17267	M-HCOOK+H[1+]	0.000676467
234.061	C00327	M+NaCl[1+]	0.000487764
234.061	C20239	M+Na[1+]	0.00126435
205.071	C00140	M-NH3+H[1+]	3.36838e-05
205.071	C00645	M-NH3+H[1+]	3.36838e-05
205.071	C02587	M-NH3+H[1+]	0.00139647
205.071	C00047	M+NaCl[1+]	0.000724169
96.0446	C00250	M-C3H4O2+H[1+]	0.000160374
96.0446	C00430	M-H4O2+H[1+]	0.000260374
96.0446	C03440	M-H4O2+H[1+]	0.000260374
96.0446	C01165	M-H4O2+H[1+]	0.000260374
96.0446	C03564	M-H2O+H[1+]	0.00022506
96.0446	C01157	M-H4O2+H[1+]	0.000260374
96.0446	C01110	M-H4O2+H[1+]	0.000260374
96.0446	C00253	M-CO+H[1+]	0.000275124
96.0446	C07446	M-CO+H[1+]	0.000275124
192.064	C00547	M+Na[1+]	0.00041031
192.064	C00314	M+Na[1+]	0.00041031
192.064	C16591	M-H2O+H[1+]	0.00190431
254.088	C05648	M(C13)+H[1+]	0.00228203
254.088	C03410	M-C3H4O2+H[1+]	0.0005077
427.159	C01674	M+H[1+]	0.00302923
556.134	C05921	M-H2O+H[1+]	0.0028792

### Sheet: pathway_enrichment
	Pathway total	Hits.total	Hits.sig	Expected	FET	EASE	Gamma	Emp.Hits	Empirical	Pathway Number	Cpd.Hits (KEGG ID)
Folate biosynthesis	25	12	12	2.9666	0.00025036	0.0030797	0.0045499	5	0.05	P1	C00268;C03684;C00921;C15522;C00272;C04244;C00835;C02953;C21640;C04874;C20239;C02587
Porphyrin and chlorophyll metabolism	21	5	5	2.4919	0.034524	0.19709	0.0078546	7	0.07	P2	C03263;C00931;C00430;C00025;C05768
Purine metabolism	63	14	10	7.4758	0.10118	0.2263	0.008549	42	0.42	P3	C00385;C00020;C00212;C00559;C00330;C00242;C00362;C00387;C00147;C04051
One carbon pool by folate	8	5	4	0.94931	0.20366	0.51894	0.021102	9	0.09	P4	C00143;C00445;C03479;C00234
Arginine and proline metabolism	30	17	10	3.5599	0.35397	0.53477	0.022246	59	0.59	P5	C00763;C05938;C00148;C03440;C03912;C00025;C01165;C05945;C03564;C05946;C01157
Amino sugar and nucleotide sugar metabolism	32	18	10	3.7972	0.45573	0.63159	0.031137	39	0.39	P6	C00140;C00270;C00267;C00645;C03410;C01674;C00461;C00159;C02336;C00329
Nicotinate and nicotinamide metabolism	9	4	3	1.068	0.33355	0.70432	0.040894	23	0.23	P7	C05841;C03150;C00253
Terpenoid backbone biosynthesis	15	2	2	1.78	0.26397	0.76116	0.051497	4	0.04	P8	C00418;C00448
Tryptophan metabolism	30	17	8	3.5599	0.73768	0.86453	0.083862	39	0.39	P9	C05651;C00643;C02700;C03227;C05648;C05634;C05639;C05637;C00954
Ubiquinone and other terpenoid-quinone biosynthesis	9	3	2	1.068	0.52261	0.8842	0.093599	9	0.09	P10	C20265;C00544
Glyoxylate and dicarboxylate metabolism	23	3	2	2.7293	0.52261	0.8842	0.093599	23	0.23	P11	C00149;C00025
Cysteine and methionine metabolism	32	6	3	3.7972	0.6866	0.90317	0.10499	32	0.32	P12	C00021;C21015;C21016
Citrate cycle (TCA cycle)	16	4	2	1.8986	0.71166	0.94416	0.14121	8	0.08	P13	C05379;C00149;C00122
Glycine, serine and threonine metabolism	27	8	3	3.2039	0.87915	0.97153	0.18629	63	0.63	P14	C00576;C00143;C00430
Lysine degradation	15	8	3	1.78	0.87915	0.97153	0.18629	73	0.73	P15	C00449;C00487;C00956
Pyrimidine metabolism	40	5	2	4.7465	0.83384	0.97322	0.19034	12	0.12	P16	C00105;C00214;C01168
D-Glutamine and D-glutamate metabolism	5	5	2	0.59332	0.83384	0.97322	0.19034	58	0.58	P17	C00025;C00217
Tyrosine metabolism	33	11	4	3.9159	0.91114	0.97512	0.19525	36	0.36	P18	C05577;C03758;C00544;C05580;C01161;C00122
Pentose phosphate pathway	22	6	2	2.6106	0.90746	0.98723	0.2388	46	0.46	P19	C01236;C00031
Arginine biosynthesis	12	6	2	1.424	0.90746	0.98723	0.2388	72	0.72	P20	C00025;C00122
Alanine, aspartate and glutamate metabolism	23	10	3	2.7293	0.95907	0.99223	0.27018	89	0.89	P21	C00025;C03912;C00122
Aminoacyl-tRNA biosynthesis	22	10	3	2.6106	0.95907	0.99223	0.27018	89	0.89	P22	C00234;C00148;C00025
Glycolysis / Gluconeogenesis	23	6	1	2.7293	0.98801	1	1	21	0.21	P23	C00221;C00267
Fructose and mannose metabolism	16	7	1	1.8986	0.99438	1	1	19	0.19	P24	C00095;C00159;C00267
Galactose metabolism	27	16	1	3.2039	1	1	1	41	0.41	P25	C00124;C00267;C00031;C00095;C00159;C00137;C00984
Ascorbate and aldarate metabolism	6	2	1	0.71198	0.76603	1	1	28	0.28	P26	C00137
Fatty acid elongation	29	1	1	3.4412	0.515	1	1	11	0.11	P27	C05259
Fatty acid degradation	35	1	1	4.1532	0.515	1	1	11	0.11	P28	C05259
Caffeine metabolism	10	5	1	1.1866	0.97458	1	1	75	0.75	P29	C16361
Valine, leucine and isoleucine degradation	33	4	1	3.9159	0.94644	1	1	44	0.44	P30	C15976
Histidine metabolism	9	2	1	1.068	0.76603	1	1	27	0.27	P31	C05827
D-Arginine and D-ornithine metabolism	4	1	1	0.47465	0.515	1	1	25	0.25	P32	C01110
Glutathione metabolism	18	2	1	2.1359	0.76603	1	1	75	0.75	P33	C00025
Starch and sucrose metabolism	11	9	1	1.3053	0.99878	1	1	65	0.65	P34	C00095;C00031
Inositol phosphate metabolism	19	5	1	2.2546	0.97458	1	1	22	0.22	P35	C00137
Pyruvate metabolism	19	3	1	2.2546	0.88774	1	1	34	0.34	P36	C00149;C00122
Butanoate metabolism	14	2	1	1.6613	0.76603	1	1	52	0.52	P37	C00025
Vitamin B6 metabolism	8	2	1	0.94931	0.76603	1	1	49	0.49	P38	C00250
Nitrogen metabolism	5	2	1	0.59332	0.76603	1	1	53	0.53	P39	C00025
Sulfur metabolism	8	1	1	0.94931	0.515	1	1	16	0.16	P40	C17267
Metabolism of xenobiotics by cytochrome P450	31	3	1	3.6786	0.88774	1	1	27	0.27	P41	C14871
Insect hormone biosynthesis	21	2	1	2.4919	0.76603	1	1	24	0.24	P42	C00448
Drug metabolism - cytochrome P450	16	4	1	1.8986	0.94644	1	1	65	0.65	P43	C16595;C16587
Drug metabolism - other enzymes	23	1	1	2.7293	0.515	1	1	20	0.2	P44	C07446
Phosphatidylinositol signaling system	17	4	1	2.0173	0.94644	1	1	23	0.23	P45	C00137
