## Supplementary material for "Quantitative proteomic and metabolomic profiling reveals altered mitochondrial metabolism and folate biosynthesis pathways in the aging *Drosophila* eye": TableS3

### Sheet: GOterm
GOBP: eye-specific proteins
GO Term	Description	P-value	FDR q-value	Enrichment	N	B	n	b	Genes
GO:0006355	regulation of transcription, DNA-templated	3.79e-06	0.0234	1.6	4102	248	808	78	[dp - dumpy, CG5862 - cg5862 gene product from transcript cg5862-ra, HLH106 - helix loop helix protein 106, CG10151 - cg10151 gene product from transcript cg10151-ra, SCAP - srebp cleavage activating protein, CrebB-17A - cyclic-amp response element binding protein b at 17a, atms - antimeros, BEAF-32 - boundary element-associated factor of 32kd, Dpy-30L1 - dpy-30-like 1, ird5 - immune response def…
GO:2001141	regulation of RNA biosynthetic process	3.79e-06	0.0117	1.6	4102	248	808	78	[dp - dumpy, CG5862 - cg5862 gene product from transcript cg5862-ra, HLH106 - helix loop helix protein 106, CG10151 - cg10151 gene product from transcript cg10151-ra, SCAP - srebp cleavage activating protein, CrebB-17A - cyclic-amp response element binding protein b at 17a, atms - antimeros, BEAF-32 - boundary element-associated factor of 32kd, Dpy-30L1 - dpy-30-like 1, ird5 - immune response def…
GO:1903506	regulation of nucleic acid-templated transcription	3.79e-06	0.0078	1.6	4102	248	808	78	[dp - dumpy, CG5862 - cg5862 gene product from transcript cg5862-ra, HLH106 - helix loop helix protein 106, CG10151 - cg10151 gene product from transcript cg10151-ra, SCAP - srebp cleavage activating protein, CrebB-17A - cyclic-amp response element binding protein b at 17a, atms - antimeros, BEAF-32 - boundary element-associated factor of 32kd, Dpy-30L1 - dpy-30-like 1, ird5 - immune response def…
GO:0051252	regulation of RNA metabolic process	1.23e-05	0.019	1.5	4102	309	808	91	[dp - dumpy, CG5862 - cg5862 gene product from transcript cg5862-ra, ps - pasilla, HLH106 - helix loop helix protein 106, pea - peanuts, CG10151 - cg10151 gene product from transcript cg10151-ra, SCAP - srebp cleavage activating protein, CrebB-17A - cyclic-amp response element binding protein b at 17a, atms - antimeros, BEAF-32 - boundary element-associated factor of 32kd, Dpy-30L1 - dpy-30-like …
GO:0019731	antibacterial humoral response	1.64e-05	0.0203	4.51	4102	9	808	8	[Dpt - diptericin, Drs - drosomycin, Def - defensin, IM23 - immune induced molecule 23, DptB - diptericin b, CecC - cecropin c, imd - immune deficiency, ird5 - immune response deficient 5]
GO:0019219	regulation of nucleobase-containing compound metabolic process	3.27e-05	0.0337	1.45	4102	333	808	95	[dp - dumpy, CG5862 - cg5862 gene product from transcript cg5862-ra, ps - pasilla, HLH106 - helix loop helix protein 106, pea - peanuts, CG10151 - cg10151 gene product from transcript cg10151-ra, SCAP - srebp cleavage activating protein, CrebB-17A - cyclic-amp response element binding protein b at 17a, atms - antimeros, BEAF-32 - boundary element-associated factor of 32kd, Dpy-30L1 - dpy-30-like …
GO:0010468	regulation of gene expression	0.000179	0.158	1.35	4102	426	808	113	[CG5862 - cg5862 gene product from transcript cg5862-ra, CG10151 - cg10151 gene product from transcript cg10151-ra, atms - antimeros, BEAF-32 - boundary element-associated factor of 32kd, ird5 - immune response deficient 5, Imp - igf-ii mrna-binding protein, SMC1 - cg6057 gene product from transcript cg6057-ra, LSm1 - cg4279 gene product from transcript cg4279-ra, CG1620 - cg1620 gene product fro…
GO:0035277	spiracle morphogenesis, open tracheal system	0.000294	0.227	5.08	4102	5	808	5	[Egfr - epidermal growth factor receptor, hh - hedgehog, RhoGEF2 - cg9635 gene product from transcript cg9635-rf, zip - zipper, Rho1 - cg8416 gene product from transcript cg8416-rb]
GO:0019730	antimicrobial humoral response	0.00051	0.35	3.38	4102	12	808	8	[Drs - drosomycin, Dpt - diptericin, Def - defensin, IM23 - immune induced molecule 23, DptB - diptericin b, ird5 - immune response deficient 5, imd - immune deficiency, CecC - cecropin c]
GO:0010556	regulation of macromolecule biosynthetic process	0.000694	0.429	1.36	4102	324	808	87	[dp - dumpy, CG5862 - cg5862 gene product from transcript cg5862-ra, HLH106 - helix loop helix protein 106, CG10151 - cg10151 gene product from transcript cg10151-ra, SCAP - srebp cleavage activating protein, CrebB-17A - cyclic-amp response element binding protein b at 17a, Rpb4 - cg43662 gene product from transcript cg43662-rf, atms - antimeros, BEAF-32 - boundary element-associated factor of 32…
GO:0006357	regulation of transcription by RNA polymerase II	0.000707	0.397	1.54	4102	162	808	49	[HLH106 - helix loop helix protein 106, SCAP - srebp cleavage activating protein, CrebB-17A - cyclic-amp response element binding protein b at 17a, BEAF-32 - boundary element-associated factor of 32kd, Wbp2 - wbp2 ortholog, CG1620 - cg1620 gene product from transcript cg1620-ra, schlank - cg3576 gene product from transcript cg3576-rb, mamo - maternal gene required for meiosis, eIF-4a - eukaryotic…
GO:2000112	regulation of cellular macromolecule biosynthetic process	0.000806	0.415	1.36	4102	321	808	86	[dp - dumpy, CG5862 - cg5862 gene product from transcript cg5862-ra, HLH106 - helix loop helix protein 106, CG10151 - cg10151 gene product from transcript cg10151-ra, SCAP - srebp cleavage activating protein, CrebB-17A - cyclic-amp response element binding protein b at 17a, Rpb4 - cg43662 gene product from transcript cg43662-rf, atms - antimeros, BEAF-32 - boundary element-associated factor of 32…
GO:0031326	regulation of cellular biosynthetic process	0.000888	0.422	1.34	4102	344	808	91	[dp - dumpy, CG5862 - cg5862 gene product from transcript cg5862-ra, HLH106 - helix loop helix protein 106, CG10151 - cg10151 gene product from transcript cg10151-ra, SCAP - srebp cleavage activating protein, CrebB-17A - cyclic-amp response element binding protein b at 17a, Rpb4 - cg43662 gene product from transcript cg43662-rf, atms - antimeros, BEAF-32 - boundary element-associated factor of 32…
GO:0009889	regulation of biosynthetic process	0.000983	0.434	1.34	4102	345	808	91	[dp - dumpy, CG5862 - cg5862 gene product from transcript cg5862-ra, HLH106 - helix loop helix protein 106, CG10151 - cg10151 gene product from transcript cg10151-ra, SCAP - srebp cleavage activating protein, CrebB-17A - cyclic-amp response element binding protein b at 17a, Rpb4 - cg43662 gene product from transcript cg43662-rf, atms - antimeros, BEAF-32 - boundary element-associated factor of 32…
GOMF: eye-specific proteins
GO Term	Description	P-value	FDR q-value	Enrichment	N	B	n	b	Genes
GO:0140110	transcription regulator activity	3.21e-07	0.000695	2.19	4102	88	808	38	[Brf - cg31256 gene product from transcript cg31256-ra, dp - dumpy, Sry-delta - serendipity delta, caz - cabeza, CG7946 - cg7946 gene product from transcript cg7946-ra, HLH106 - helix loop helix protein 106, CrebB-17A - cyclic-amp response element binding protein b at 17a, TfIIFalpha - transcription factor iifalpha, Lpin - lipin, Wbp2 - wbp2 ortholog, CG1620 - cg1620 gene product from transcript …
GO:0048018	receptor ligand activity	1.04e-05	0.0112	3.05	4102	25	808	15	[hh - hedgehog, Gbp - growth-blocking peptide, itp - ion transport peptide, spz - spatzle, spz3 - spatzle 3, sNPF - short neuropeptide f precursor, CCHa1 - cchamide-1, Pvf3 - pdgf- and vegf-related factor 3, Dh31 - diuretic hormone 31, Sema-5c - semaphorin-5c, Crz - corazonin, Proct - proctolin, Dup99B - ductus ejaculatorius peptide 99b, Dsk - drosulfakinin, npf - neuropeptide f]
GO:0030545	receptor regulator activity	1.25e-05	0.00899	2.9	4102	28	808	16	[hh - hedgehog, Gbp - growth-blocking peptide, itp - ion transport peptide, spz - spatzle, spz3 - spatzle 3, sNPF - short neuropeptide f precursor, CCHa1 - cchamide-1, Pvf3 - pdgf- and vegf-related factor 3, Crz - corazonin, Sema-5c - semaphorin-5c, Dh31 - diuretic hormone 31, Dup99B - ductus ejaculatorius peptide 99b, Proct - proctolin, CG8507 - cg8507 gene product from transcript cg8507-ra, Dsk…
GO:0003712	transcription coregulator activity	0.000116	0.0628	2.22	4102	48	808	21	[Ote - otefin, caz - cabeza, skd - skuld, CG7946 - cg7946 gene product from transcript cg7946-ra, ebi - cg4063 gene product from transcript cg4063-ra, Gug - grunge, mnb - minibrain, mbf1 - multiprotein bridging factor 1, Bin1 - bicoid interacting protein 1, CoRest - cg42687 gene product from transcript cg42687-rc, Lpin - lipin, CG17202 - cg17202 gene product from transcript cg17202-ra, Mad - moth…
GO:0005179	hormone activity	0.00033	0.142	3.26	4102	14	808	9	[Dup99B - ductus ejaculatorius peptide 99b, Proct - proctolin, itp - ion transport peptide, CCHa1 - cchamide-1, sNPF - short neuropeptide f precursor, Dsk - drosulfakinin, npf - neuropeptide f, Crz - corazonin, Dh31 - diuretic hormone 31]
GO:0005184	neuropeptide hormone activity	0.00051	0.184	3.38	4102	12	808	8	[Proct - proctolin, itp - ion transport peptide, CCHa1 - cchamide-1, sNPF - short neuropeptide f precursor, Dsk - drosulfakinin, npf - neuropeptide f, Crz - corazonin, Dh31 - diuretic hormone 31]
GOCC: eye-specific proteins
GO Term	Description	P-value	FDR q-value	Enrichment	N	B	n	b	Genes
GO:0031227	intrinsic component of endoplasmic reticulum membrane	2.28e-05	0.0243	2.8	4102	29	808	16	[CG1317 - cg1317 gene product from transcript cg1317-rc, CG7218 - cg7218 gene product from transcript cg7218-ra, Der-2 - derlin-2, CG2781 - cg2781 gene product from transcript cg2781-ra, CG5802 - cg5802 gene product from transcript cg5802-rb, Trp1 - translocation protein 1, l(2)not - lethal (2) neighbor of tid, Use1 - cg14181 gene product from transcript cg14181-ra, l(2)k12914 - lethal (2) k12914…
GO:0030176	integral component of endoplasmic reticulum membrane	6.54e-05	0.0349	2.72	4102	28	808	15	[CG1317 - cg1317 gene product from transcript cg1317-rc, CG7218 - cg7218 gene product from transcript cg7218-ra, Der-2 - derlin-2, CG5802 - cg5802 gene product from transcript cg5802-rb, CG2781 - cg2781 gene product from transcript cg2781-ra, Trp1 - translocation protein 1, l(2)not - lethal (2) neighbor of tid, Use1 - cg14181 gene product from transcript cg14181-ra, l(2)k12914 - lethal (2) k12914…
GO:0044432	endoplasmic reticulum part	0.000737	0.262	1.56	4102	150	808	46	[CG1317 - cg1317 gene product from transcript cg1317-rc, rdgB - retinal degeneration b, CG7218 - cg7218 gene product from transcript cg7218-ra, HLH106 - helix loop helix protein 106, Der-2 - derlin-2, CG5484 - cg5484 gene product from transcript cg5484-rc, SCAP - srebp cleavage activating protein, CG5287 - cg5287 gene product from transcript cg5287-ra, CG13089 - cg13089 gene product from transcri…
GOBP: head-specific proteins
GO Term	Description	P-value	FDR q-value	Enrichment	N	B	n	b	Genes
GO:0050877	nervous system process	7.95e-06	0.0491	1.85	4102	152	687	47	[sws - swiss cheese, S6kII - ribosomal protein s6 kinase ii, Egfr - epidermal growth factor receptor, scrib - scribbled, pum - pumilio, rdgB - retinal degeneration b, Nsun2 - nop2-sun domain family, member 2 ortholog, Obp49a - odorant-binding protein 49a, Obp57a - odorant-binding protein 57a, Nf1 - neurofibromin 1, dnc - dunce, stau - staufen, 5-HT1A - serotonin receptor 1a, Rdl - resistant to di…
GO:0003008	system process	1.47e-05	0.0454	1.74	4102	182	687	53	[S6kII - ribosomal protein s6 kinase ii, scrib - scribbled, rdgB - retinal degeneration b, Obp49a - odorant-binding protein 49a, Nf1 - neurofibromin 1, dnc - dunce, Rdl - resistant to dieldrin, Obp84a - odorant-binding protein 84a, Sh - shaker, Appl - beta amyloid protein precursor-like, mys - myospheroid, nAcRalpha-34E - nicotinic acetylcholine receptor alpha 34e, Tequila - cg4821 gene product f…
GO:0048731	system development	5.08e-05	0.105	2.12	4102	76	687	27	[dp - dumpy, Doa - darkener of apricot, Egfr - epidermal growth factor receptor, dlg1 - discs large 1, SmD3 - small ribonucleoprotein particle protein smd3, Mmp1 - matrix metalloproteinase 1, Imp - igf-ii mrna-binding protein, csw - corkscrew, alphaTub67C - alpha-tubulin at 67c, Nos - nitric oxide synthase, exd - extradenticle, Nsf2 - nem-sensitive fusion protein 2, shot - short stop, Appl - beta…
GO:0007606	sensory perception of chemical stimulus	0.000128	0.197	2.58	4102	37	687	16	[sws - swiss cheese, Klp64D - kinesin-like protein at 64d, OS9 - olfactory-specific 9, rdgB - retinal degeneration b, Or33b - odorant receptor 33b, Obp49a - odorant-binding protein 49a, Obp57a - odorant-binding protein 57a, dpr12 - cg34385 gene product from transcript cg34385-re, Obp56d - odorant-binding protein 56d, Obp83g - odorant-binding protein 83g, Obp84a - odorant-binding protein 84a, Sh -…
GO:0007465	R7 cell fate commitment	0.000369	0.456	3.36	4102	16	687	9	[Sos - son of sevenless, sev - sevenless, csw - corkscrew, phl - pole hole, ksr - kinase suppressor of ras, spg - sponge, Cbl - cg7037 gene product from transcript cg7037-rb, Gef26 - cg9491 gene product from transcript cg9491-rd, klg - klingon]
GO:0001752	compound eye photoreceptor fate commitment	0.000519	0.535	2.86	4102	23	687	11	[Sos - son of sevenless, sev - sevenless, csw - corkscrew, phl - pole hole, scrib - scribbled, hth - homothorax, ksr - kinase suppressor of ras, spg - sponge, Cbl - cg7037 gene product from transcript cg7037-rb, Gef26 - cg9491 gene product from transcript cg9491-rd, klg - klingon]
GO:0042706	eye photoreceptor cell fate commitment	0.000519	0.458	2.86	4102	23	687	11	[Sos - son of sevenless, sev - sevenless, csw - corkscrew, phl - pole hole, scrib - scribbled, hth - homothorax, ksr - kinase suppressor of ras, spg - sponge, Cbl - cg7037 gene product from transcript cg7037-rb, Gef26 - cg9491 gene product from transcript cg9491-rd, klg - klingon]
GO:0046552	photoreceptor cell fate commitment	0.000519	0.401	2.86	4102	23	687	11	[Sos - son of sevenless, sev - sevenless, csw - corkscrew, phl - pole hole, scrib - scribbled, hth - homothorax, ksr - kinase suppressor of ras, spg - sponge, Cbl - cg7037 gene product from transcript cg7037-rb, Gef26 - cg9491 gene product from transcript cg9491-rd, klg - klingon]
GO:0098916	anterograde trans-synaptic signaling	0.000633	0.435	1.94	4102	74	687	24	[Ten-m - tenascin major, cdm - cadmus, pum - pumilio, cpx - complexin, dlg1 - discs large 1, Ten-a - tenascin accessory, Slob - slowpoke binding protein, unc-13 - cg2999 gene product from transcript cg2999-rd, dnc - dunce, nAcRalpha-30D - nicotinic acetylcholine receptor alpha 30d, 5-HT1A - serotonin receptor 1a, nAcRalpha-80B - nicotinic acetylcholine receptor alpha 80b, Rdl - resistant to dield…
GO:0007268	chemical synaptic transmission	0.000633	0.391	1.94	4102	74	687	24	[Ten-m - tenascin major, cdm - cadmus, pum - pumilio, cpx - complexin, dlg1 - discs large 1, Ten-a - tenascin accessory, Slob - slowpoke binding protein, unc-13 - cg2999 gene product from transcript cg2999-rd, dnc - dunce, nAcRalpha-30D - nicotinic acetylcholine receptor alpha 30d, 5-HT1A - serotonin receptor 1a, nAcRalpha-80B - nicotinic acetylcholine receptor alpha 80b, Rdl - resistant to dield…
GO:0034472	snRNA 3'-end processing	0.000673	0.378	4.98	4102	6	687	5	[Rrp46 - cg4043 gene product from transcript cg4043-ra, Rrp42 - cg8395 gene product from transcript cg8395-ra, IntS9 - integrator 9, Rrp40 - cg31938 gene product from transcript cg31938-ra, CG16790 - cg16790 gene product from transcript cg16790-rb]
GO:0071025	RNA surveillance	0.000673	0.346	4.98	4102	6	687	5	[Rrp46 - cg4043 gene product from transcript cg4043-ra, Rrp42 - cg8395 gene product from transcript cg8395-ra, pelo - pelota, Rrp40 - cg31938 gene product from transcript cg31938-ra, Dis3 - cg6413 gene product from transcript cg6413-ra]
GO:0016075	rRNA catabolic process	0.000673	0.32	4.98	4102	6	687	5	[Rrp46 - cg4043 gene product from transcript cg4043-ra, pelo - pelota, Rrp42 - cg8395 gene product from transcript cg8395-ra, Rrp40 - cg31938 gene product from transcript cg31938-ra, Dis3 - cg6413 gene product from transcript cg6413-ra]
GO:0034470	ncRNA processing	0.00072	0.318	2.02	4102	62	687	21	[CG9791 - cg9791 gene product from transcript cg9791-rc, Nbr - nibbler, CG14231 - cg14231 gene product from transcript cg14231-rb, CG32075 - cg32075 gene product from transcript cg32075-ra, CG15014 - cg15014 gene product from transcript cg15014-ra, Rrp42 - cg8395 gene product from transcript cg8395-ra, Nsun2 - nop2-sun domain family, member 2 ortholog, CG14805 - cg14805 gene product from transcri…
GO:0040037	negative regulation of fibroblast growth factor receptor signaling pathway	0.000781	0.322	5.97	4102	4	687	4	[vap - vacuolar peduncle, trol - terribly reduced optic lobes, Ptp4E - protein tyrosine phosphatase 4e, Ptp10D - protein tyrosine phosphatase 10d]
GO:0034660	ncRNA metabolic process	0.000828	0.32	1.75	4102	106	687	31	[CG8920 - cg8920 gene product from transcript cg8920-rb, CG14231 - cg14231 gene product from transcript cg14231-rb, CG32075 - cg32075 gene product from transcript cg32075-ra, Nsun2 - nop2-sun domain family, member 2 ortholog, CG14805 - cg14805 gene product from transcript cg14805-ra, Dis3 - cg6413 gene product from transcript cg6413-ra, CG16790 - cg16790 gene product from transcript cg16790-rb, R…
GO:0007165	signal transduction	0.000905	0.329	1.39	4102	331	687	77	[CG31760 - cg31760 gene product from transcript cg31760-rc, Snmp1 - sensory neuron membrane protein 1, CG31140 - cg31140 gene product from transcript cg31140-rb, Hpr1 - cg2031 gene product from transcript cg2031-ra, CG13375 - cg13375 gene product from transcript cg13375-ra, rdgB - retinal degeneration b, Madm - mlf1-adaptor molecule, Nf1 - neurofibromin 1, GNBP2 - gram-negative bacteria binding p…
GO:0099537	trans-synaptic signaling	0.000973	0.334	1.89	4102	76	687	24	[Ten-m - tenascin major, cdm - cadmus, pum - pumilio, cpx - complexin, dlg1 - discs large 1, Ten-a - tenascin accessory, Slob - slowpoke binding protein, unc-13 - cg2999 gene product from transcript cg2999-rd, dnc - dunce, nAcRalpha-30D - nicotinic acetylcholine receptor alpha 30d, 5-HT1A - serotonin receptor 1a, nAcRalpha-80B - nicotinic acetylcholine receptor alpha 80b, Rdl - resistant to dield…
GOMF:head-specific proteins
GO Term	Description	P-value	FDR q-value	Enrichment	N	B	n	b	Genes
GO:0038023	signaling receptor activity	5.31e-08	0.000115	2.79	4102	60	687	28	[CG31760 - cg31760 gene product from transcript cg31760-rc, Egfr - epidermal growth factor receptor, CG11211 - cg11211 gene product from transcript cg11211-ra, CG44153 - cg44153 gene product from transcript cg44153-rb, GNBP2 - gram-negative bacteria binding protein 2, CG13575 - cg13575 gene product from transcript cg13575-ra, Octbeta3R - cg42244 gene product from transcript cg42244-rj, 5-HT1A - s…
GO:0004888	transmembrane signaling receptor activity	1.54e-07	0.000167	2.92	4102	49	687	24	[sev - sevenless, cry - cryptochrome, CG31760 - cg31760 gene product from transcript cg31760-rc, Egfr - epidermal growth factor receptor, Glu-RIB - glutamate receptor ib, Or33b - odorant receptor 33b, CG44153 - cg44153 gene product from transcript cg44153-rb, Ptp10D - protein tyrosine phosphatase 10d, nAcRalpha-30D - nicotinic acetylcholine receptor alpha 30d, CG13575 - cg13575 gene product from …
GO:0060089	molecular transducer activity	4.31e-07	0.000311	2.57	4102	65	687	28	[CG31760 - cg31760 gene product from transcript cg31760-rc, Egfr - epidermal growth factor receptor, CG11211 - cg11211 gene product from transcript cg11211-ra, CG44153 - cg44153 gene product from transcript cg44153-rb, GNBP2 - gram-negative bacteria binding protein 2, CG13575 - cg13575 gene product from transcript cg13575-ra, Octbeta3R - cg42244 gene product from transcript cg42244-rj, 5-HT1A - s…
GO:0030594	neurotransmitter receptor activity	3e-05	0.0162	3.41	4102	21	687	12	[5-HT1A - serotonin receptor 1a, Rdl - resistant to dieldrin, nAcRalpha-80B - nicotinic acetylcholine receptor alpha 80b, Nmdar1 - nmda receptor 1, gfA - giant fibre a, nAcRbeta-21C - nicotinic acetylcholine receptor beta 21c, Glu-RIB - glutamate receptor ib, CG7918 - cg7918 gene product from transcript cg7918-ra, nAcRalpha-34E - nicotinic acetylcholine receptor alpha 34e, nAcRalpha-30D - nicotin…
GO:0022824	transmitter-gated ion channel activity	3.73e-05	0.0161	4.13	4102	13	687	9	[nAcRalpha-80B - nicotinic acetylcholine receptor alpha 80b, Rdl - resistant to dieldrin, Nmdar1 - nmda receptor 1, nAcRbeta-21C - nicotinic acetylcholine receptor beta 21c, gfA - giant fibre a, Glu-RIB - glutamate receptor ib, nAcRalpha-34E - nicotinic acetylcholine receptor alpha 34e, nAcRalpha-30D - nicotinic acetylcholine receptor alpha 30d, nAcRalpha-96Ab - nicotinic acetylcholine receptor a…
GO:0022835	transmitter-gated channel activity	8.89e-05	0.032	3.84	4102	14	687	9	[nAcRalpha-80B - nicotinic acetylcholine receptor alpha 80b, Rdl - resistant to dieldrin, Nmdar1 - nmda receptor 1, nAcRbeta-21C - nicotinic acetylcholine receptor beta 21c, gfA - giant fibre a, Glu-RIB - glutamate receptor ib, nAcRalpha-34E - nicotinic acetylcholine receptor alpha 34e, nAcRalpha-30D - nicotinic acetylcholine receptor alpha 30d, nAcRalpha-96Ab - nicotinic acetylcholine receptor a…
GO:0022834	ligand-gated channel activity	0.000105	0.0324	3.28	4102	20	687	11	[Rdl - resistant to dieldrin, nAcRalpha-80B - nicotinic acetylcholine receptor alpha 80b, Nmdar1 - nmda receptor 1, gfA - giant fibre a, nAcRbeta-21C - nicotinic acetylcholine receptor beta 21c, Glu-RIB - glutamate receptor ib, Nach - cg8178 gene product from transcript cg8178-ra, trpm - cg34123 gene product from transcript cg34123-rg, nAcRalpha-34E - nicotinic acetylcholine receptor alpha 34e, n…
GO:0015276	ligand-gated ion channel activity	0.000105	0.0283	3.28	4102	20	687	11	[Rdl - resistant to dieldrin, nAcRalpha-80B - nicotinic acetylcholine receptor alpha 80b, Nmdar1 - nmda receptor 1, nAcRbeta-21C - nicotinic acetylcholine receptor beta 21c, gfA - giant fibre a, Glu-RIB - glutamate receptor ib, Nach - cg8178 gene product from transcript cg8178-ra, trpm - cg34123 gene product from transcript cg34123-rg, nAcRalpha-34E - nicotinic acetylcholine receptor alpha 34e, n…
GO:0022848	acetylcholine-gated cation-selective channel activity	0.00013	0.0312	5.12	4102	7	687	6	[nAcRalpha-80B - nicotinic acetylcholine receptor alpha 80b, gfA - giant fibre a, nAcRbeta-21C - nicotinic acetylcholine receptor beta 21c, nAcRalpha-30D - nicotinic acetylcholine receptor alpha 30d, nAcRalpha-34E - nicotinic acetylcholine receptor alpha 34e, nAcRalpha-96Ab - nicotinic acetylcholine receptor alpha 96ab]
GO:0005261	cation channel activity	0.000178	0.0384	2.32	4102	49	687	19	[Hk - hyperkinetic, CG42817 - cg42817 gene product from transcript cg42817-rb, trpm - cg34123 gene product from transcript cg34123-rg, nAcRalpha-30D - nicotinic acetylcholine receptor alpha 30d, para - paralytic, Shawl - shaw-like, nAcRalpha-80B - nicotinic acetylcholine receptor alpha 80b, CG42732 - cg42732 gene product from transcript cg42732-rn, CG18769 - cg18769 gene product from transcript c…
GO:0005230	extracellular ligand-gated ion channel activity	0.000189	0.0372	3.58	4102	15	687	9	[Rdl - resistant to dieldrin, nAcRalpha-80B - nicotinic acetylcholine receptor alpha 80b, Nmdar1 - nmda receptor 1, nAcRbeta-21C - nicotinic acetylcholine receptor beta 21c, gfA - giant fibre a, Glu-RIB - glutamate receptor ib, nAcRalpha-34E - nicotinic acetylcholine receptor alpha 34e, nAcRalpha-30D - nicotinic acetylcholine receptor alpha 30d, nAcRalpha-96Ab - nicotinic acetylcholine receptor a…
GO:0022839	ion gated channel activity	0.000211	0.038	2.42	4102	42	687	17	[Hk - hyperkinetic, CG42817 - cg42817 gene product from transcript cg42817-rb, Glu-RIB - glutamate receptor ib, trpm - cg34123 gene product from transcript cg34123-rg, nAcRalpha-30D - nicotinic acetylcholine receptor alpha 30d, Shawl - shaw-like, nAcRalpha-80B - nicotinic acetylcholine receptor alpha 80b, Rdl - resistant to dieldrin, CG42732 - cg42732 gene product from transcript cg42732-rn, Nmda…
GO:0099094	ligand-gated cation channel activity	0.000369	0.0613	3.36	4102	16	687	9	[nAcRalpha-80B - nicotinic acetylcholine receptor alpha 80b, Nmdar1 - nmda receptor 1, gfA - giant fibre a, nAcRbeta-21C - nicotinic acetylcholine receptor beta 21c, Nach - cg8178 gene product from transcript cg8178-ra, trpm - cg34123 gene product from transcript cg34123-rg, nAcRalpha-34E - nicotinic acetylcholine receptor alpha 34e, nAcRalpha-30D - nicotinic acetylcholine receptor alpha 30d, nAc…
GO:0022836	gated channel activity	0.000408	0.063	2.31	4102	44	687	17	[Hk - hyperkinetic, CG42817 - cg42817 gene product from transcript cg42817-rb, Glu-RIB - glutamate receptor ib, trpm - cg34123 gene product from transcript cg34123-rg, nAcRalpha-30D - nicotinic acetylcholine receptor alpha 30d, Shawl - shaw-like, nAcRalpha-80B - nicotinic acetylcholine receptor alpha 80b, Rdl - resistant to dieldrin, CG42732 - cg42732 gene product from transcript cg42732-rn, Nmda…
GO:0099529	neurotransmitter receptor activity involved in regulation of postsynaptic membrane potential	0.000446	0.0643	4.48	4102	8	687	6	[nAcRalpha-80B - nicotinic acetylcholine receptor alpha 80b, gfA - giant fibre a, nAcRbeta-21C - nicotinic acetylcholine receptor beta 21c, nAcRalpha-30D - nicotinic acetylcholine receptor alpha 30d, nAcRalpha-34E - nicotinic acetylcholine receptor alpha 34e, nAcRalpha-96Ab - nicotinic acetylcholine receptor alpha 96ab]
GO:1904315	transmitter-gated ion channel activity involved in regulation of postsynaptic membrane potential	0.000446	0.0603	4.48	4102	8	687	6	[nAcRalpha-80B - nicotinic acetylcholine receptor alpha 80b, nAcRbeta-21C - nicotinic acetylcholine receptor beta 21c, gfA - giant fibre a, nAcRalpha-34E - nicotinic acetylcholine receptor alpha 34e, nAcRalpha-30D - nicotinic acetylcholine receptor alpha 30d, nAcRalpha-96Ab - nicotinic acetylcholine receptor alpha 96ab]
GO:0005231	excitatory extracellular ligand-gated ion channel activity	0.000446	0.0568	4.48	4102	8	687	6	[nAcRalpha-80B - nicotinic acetylcholine receptor alpha 80b, nAcRbeta-21C - nicotinic acetylcholine receptor beta 21c, gfA - giant fibre a, nAcRalpha-34E - nicotinic acetylcholine receptor alpha 34e, nAcRalpha-30D - nicotinic acetylcholine receptor alpha 30d, nAcRalpha-96Ab - nicotinic acetylcholine receptor alpha 96ab]
GO:0022803	passive transmembrane transporter activity	0.000547	0.0658	2.02	4102	65	687	22	[Hk - hyperkinetic, CG42817 - cg42817 gene product from transcript cg42817-rb, Glu-RIB - glutamate receptor ib, trpm - cg34123 gene product from transcript cg34123-rg, nAcRalpha-30D - nicotinic acetylcholine receptor alpha 30d, para - paralytic, AQP - aquaporin, Shawl - shaw-like, nAcRalpha-80B - nicotinic acetylcholine receptor alpha 80b, Rdl - resistant to dieldrin, CG42732 - cg42732 gene produ…
GO:0015267	channel activity	0.000547	0.0623	2.02	4102	65	687	22	[Hk - hyperkinetic, CG42817 - cg42817 gene product from transcript cg42817-rb, Glu-RIB - glutamate receptor ib, trpm - cg34123 gene product from transcript cg34123-rg, nAcRalpha-30D - nicotinic acetylcholine receptor alpha 30d, para - paralytic, AQP - aquaporin, Shawl - shaw-like, nAcRalpha-80B - nicotinic acetylcholine receptor alpha 80b, Rdl - resistant to dieldrin, CG42732 - cg42732 gene produ…
GO:0022838	substrate-specific channel activity	0.000563	0.0608	2.06	4102	61	687	21	[Hk - hyperkinetic, CG42817 - cg42817 gene product from transcript cg42817-rb, Glu-RIB - glutamate receptor ib, trpm - cg34123 gene product from transcript cg34123-rg, nAcRalpha-30D - nicotinic acetylcholine receptor alpha 30d, para - paralytic, Shawl - shaw-like, nAcRalpha-80B - nicotinic acetylcholine receptor alpha 80b, Rdl - resistant to dieldrin, CG42732 - cg42732 gene product from transcrip…
GO:0005216	ion channel activity	0.000563	0.0579	2.06	4102	61	687	21	[Hk - hyperkinetic, CG42817 - cg42817 gene product from transcript cg42817-rb, Glu-RIB - glutamate receptor ib, trpm - cg34123 gene product from transcript cg34123-rg, nAcRalpha-30D - nicotinic acetylcholine receptor alpha 30d, para - paralytic, Shawl - shaw-like, nAcRalpha-80B - nicotinic acetylcholine receptor alpha 80b, Rdl - resistant to dieldrin, CG42732 - cg42732 gene product from transcrip…
GOCC: head-specific proteins
GO Term	Description	P-value	FDR q-value	Enrichment	N	B	n	b	Genes
GO:0034702	ion channel complex	1.13e-07	0.00012	3.44	4102	33	687	19	[Hk - hyperkinetic, CG42817 - cg42817 gene product from transcript cg42817-rb, scrib - scribbled, Glu-RIB - glutamate receptor ib, trpm - cg34123 gene product from transcript cg34123-rg, dlg1 - discs large 1, nAcRalpha-30D - nicotinic acetylcholine receptor alpha 30d, para - paralytic, Shawl - shaw-like, nAcRalpha-80B - nicotinic acetylcholine receptor alpha 80b, CG18769 - cg18769 gene product fr…
GO:1902495	transmembrane transporter complex	1.13e-06	0.0006	2.99	4102	40	687	20	[Hk - hyperkinetic, CG42817 - cg42817 gene product from transcript cg42817-rb, scrib - scribbled, Glu-RIB - glutamate receptor ib, trpm - cg34123 gene product from transcript cg34123-rg, dlg1 - discs large 1, nAcRalpha-30D - nicotinic acetylcholine receptor alpha 30d, CG9990 - cg9990 gene product from transcript cg9990-ra, para - paralytic, Shawl - shaw-like, nAcRalpha-80B - nicotinic acetylcholi…
GO:0043235	receptor complex	2.48e-06	0.00088	3.44	4102	26	687	15	[sev - sevenless, Egfr - epidermal growth factor receptor, scrib - scribbled, Glu-RIB - glutamate receptor ib, dlg1 - discs large 1, nAcRalpha-30D - nicotinic acetylcholine receptor alpha 30d, nAcRalpha-80B - nicotinic acetylcholine receptor alpha 80b, Alk - cg8250 gene product from transcript cg8250-rb, Nmdar1 - nmda receptor 1, nAcRbeta-21C - nicotinic acetylcholine receptor beta 21c, gfA - gia…
GO:0098802	plasma membrane receptor complex	3.1e-06	0.000826	3.98	4102	18	687	12	[nAcRalpha-80B - nicotinic acetylcholine receptor alpha 80b, Nmdar1 - nmda receptor 1, scrib - scribbled, gfA - giant fibre a, nAcRbeta-21C - nicotinic acetylcholine receptor beta 21c, Prosap - cg30483 gene product from transcript cg30483-rb, Glu-RIB - glutamate receptor ib, dlg1 - discs large 1, mys - myospheroid, nAcRalpha-34E - nicotinic acetylcholine receptor alpha 34e, nAcRalpha-30D - nicoti…
GO:0097458	neuron part	5.84e-06	0.00124	1.67	4102	236	687	66	[S6kII - ribosomal protein s6 kinase ii, Snmp1 - sensory neuron membrane protein 1, scrib - scribbled, CG44153 - cg44153 gene product from transcript cg44153-rb, Dhc64C - dynein heavy chain 64c, Trh - tryptophan hydroxylase, Mmp1 - matrix metalloproteinase 1, Imp - igf-ii mrna-binding protein, Nmnat - nicotinamide mononucleotide adenylyltransferase, Rdl - resistant to dieldrin, didum - dilute cla…
GO:0043005	neuron projection	7.54e-06	0.00134	2.07	4102	101	687	35	[Snmp1 - sensory neuron membrane protein 1, dlg1 - discs large 1, Neurochondrin - cg2330 gene product from transcript cg2330-ra, CG44153 - cg44153 gene product from transcript cg44153-rb, unc-13 - cg2999 gene product from transcript cg2999-rd, Mmp1 - matrix metalloproteinase 1, Trh - tryptophan hydroxylase, Imp - igf-ii mrna-binding protein, 5-HT1A - serotonin receptor 1a, Shawl - shaw-like, Rdl …
GO:1990351	transporter complex	1.12e-05	0.0017	2.65	4102	45	687	20	[Hk - hyperkinetic, CG42817 - cg42817 gene product from transcript cg42817-rb, scrib - scribbled, Glu-RIB - glutamate receptor ib, trpm - cg34123 gene product from transcript cg34123-rg, dlg1 - discs large 1, nAcRalpha-30D - nicotinic acetylcholine receptor alpha 30d, CG9990 - cg9990 gene product from transcript cg9990-ra, para - paralytic, Shawl - shaw-like, nAcRalpha-80B - nicotinic acetylcholi…
GO:0097060	synaptic membrane	1.63e-05	0.00217	2.76	4102	39	687	18	[Ten-m - tenascin major, scrib - scribbled, Lapsyn - leucine-rich repeat activity-regulated protein at synapses, Dap160 - dynamin associated protein 160, CG43955 - cg43955 gene product from transcript cg43955-rb, dlg1 - discs large 1, Ten-a - tenascin accessory, nAcRalpha-30D - nicotinic acetylcholine receptor alpha 30d, unc-13 - cg2999 gene product from transcript cg2999-rd, nAcRalpha-80B - nico…
GO:0042995	cell projection	0.00013	0.0154	1.71	4102	154	687	44	[Snmp1 - sensory neuron membrane protein 1, Egfr - epidermal growth factor receptor, Neurochondrin - cg2330 gene product from transcript cg2330-ra, dlg1 - discs large 1, CG44153 - cg44153 gene product from transcript cg44153-rb, unc-13 - cg2999 gene product from transcript cg2999-rd, Trh - tryptophan hydroxylase, Mmp1 - matrix metalloproteinase 1, Imp - igf-ii mrna-binding protein, 5-HT1A - serot…
GO:0005892	acetylcholine-gated channel complex	0.00013	0.0139	5.12	4102	7	687	6	[nAcRalpha-80B - nicotinic acetylcholine receptor alpha 80b, gfA - giant fibre a, nAcRbeta-21C - nicotinic acetylcholine receptor beta 21c, nAcRalpha-30D - nicotinic acetylcholine receptor alpha 30d, nAcRalpha-34E - nicotinic acetylcholine receptor alpha 34e, nAcRalpha-96Ab - nicotinic acetylcholine receptor alpha 96ab]
GO:0045211	postsynaptic membrane	0.000147	0.0143	2.87	4102	27	687	13	[Ten-m - tenascin major, scrib - scribbled, dlg1 - discs large 1, unc-13 - cg2999 gene product from transcript cg2999-rd, nAcRalpha-30D - nicotinic acetylcholine receptor alpha 30d, nAcRalpha-80B - nicotinic acetylcholine receptor alpha 80b, Nmdar1 - nmda receptor 1, nAcRbeta-21C - nicotinic acetylcholine receptor beta 21c, gfA - giant fibre a, Prosap - cg30483 gene product from transcript cg3048…
GO:0120025	plasma membrane bounded cell projection	0.000408	0.0362	1.65	4102	152	687	42	[Snmp1 - sensory neuron membrane protein 1, Egfr - epidermal growth factor receptor, dlg1 - discs large 1, Neurochondrin - cg2330 gene product from transcript cg2330-ra, CG44153 - cg44153 gene product from transcript cg44153-rb, unc-13 - cg2999 gene product from transcript cg2999-rd, Mmp1 - matrix metalloproteinase 1, Trh - tryptophan hydroxylase, Imp - igf-ii mrna-binding protein, 5-HT1A - serot…
GO:0005887	integral component of plasma membrane	0.000444	0.0364	1.79	4102	107	687	32	[Egfr - epidermal growth factor receptor, CG8596 - cg8596 gene product from transcript cg8596-ra, rdgB - retinal degeneration b, Octbeta3R - cg42244 gene product from transcript cg42244-rj, 5-HT1A - serotonin receptor 1a, Tsp3A - tetraspanin 3a, Rdl - resistant to dieldrin, Tsp39D - tetraspanin 39d, gfA - giant fibre a, nAcRbeta-21C - nicotinic acetylcholine receptor beta 21c, Dscam2 - down syndr…
GO:0044456	synapse part	0.000603	0.0459	1.67	4102	136	687	38	[vlc - vulcan, S6kII - ribosomal protein s6 kinase ii, scrib - scribbled, pum - pumilio, CG8596 - cg8596 gene product from transcript cg8596-ra, dlg1 - discs large 1, unc-13 - cg2999 gene product from transcript cg2999-rd, unc-13-4A - cg32381 gene product from transcript cg32381-rc, stau - staufen, Nmnat - nicotinamide mononucleotide adenylyltransferase, Nmdar1 - nmda receptor 1, gfA - giant fibr…
GO:0090575	RNA polymerase II transcription factor complex	0.000668	0.0475	3.16	4102	17	687	9	[TfIIFbeta - transcription factor tfiifbeta, MED8 - mediator complex subunit 8, MED4 - mediator complex subunit 4, exd - extradenticle, hth - homothorax, Med - medea, Taf4 - tbp-associated factor 4, Dp - dp transcription factor, Tfb4 - cg5041 gene product from transcript cg5041-ra]
GO:0008328	ionotropic glutamate receptor complex	0.000673	0.0448	4.98	4102	6	687	5	[Nmdar1 - nmda receptor 1, scrib - scribbled, Prosap - cg30483 gene product from transcript cg30483-rb, Glu-RIB - glutamate receptor ib, dlg1 - discs large 1]
GO:0000177	cytoplasmic exosome (RNase complex)	0.000673	0.0421	4.98	4102	6	687	5	[CG9791 - cg9791 gene product from transcript cg9791-rc, Rrp46 - cg4043 gene product from transcript cg4043-ra, Rrp42 - cg8395 gene product from transcript cg8395-ra, Rrp40 - cg31938 gene product from transcript cg31938-ra, Dis3 - cg6413 gene product from transcript cg6413-ra]
Key:
P-value: enrichment p-value.
FDR q-value: p-value corrected for multiple testing using the Benjamini and Hochberg (1995) method.
Enrichment: (b/n) / (B/N) where N. B, n, b defined as below.
N: total number of genes
B: total number of genes associated with a specific GO term
n: number of genes in target set
b: number of genes in the intersection
Background gene set: all proteins detected in the eye
GO term analysis performed using GOrilla: http://cbl-gorilla.cs.technion.ac.il/
