## Supplementary material for "Quantitative proteomic and metabolomic profiling reveals altered mitochondrial metabolism and folate biosynthesis pathways in the aging *Drosophila* eye": TableS4

### Sheet: GOterm
GOBP: age decrease proteins
GO Term	Description	P-value	FDR q-value	Enrichment	N	B	n	b	Genes
GO:0040003	chitin-based cuticle development	1.47e-31	8.7e-28	7.54	3504	88	243	46	[Cpr65Av - cuticular protein 65av, serp - serpentine, resilin - cg15920 gene product from transcript cg15920-ra, verm - vermiform, Cpr56F - cuticular protein 56f, Pcp - pupal cuticle protein, Cpr57A - cuticular protein 57a, Gasp - cg10287 gene product from transcript cg10287-rb, TwdlT - tweedlet, Cpr51A - cuticular protein 51a, Cpr92F - cuticular protein 92f, Cpr47Ea - cuticular protein 47ea, Acp…
GO:0042335	cuticle development	2.87e-31	8.5e-28	7.45	3504	89	243	46	[Cpr65Av - cuticular protein 65av, serp - serpentine, resilin - cg15920 gene product from transcript cg15920-ra, verm - vermiform, Cpr56F - cuticular protein 56f, Pcp - pupal cuticle protein, Cpr57A - cuticular protein 57a, Gasp - cg10287 gene product from transcript cg10287-rb, TwdlT - tweedlet, Cpr51A - cuticular protein 51a, Cpr47Ea - cuticular protein 47ea, Cpr92F - cuticular protein 92f, Acp…
GO:0048856	anatomical structure development	1.18e-10	2.33e-07	2.09	3504	491	243	71	[sqd - squid, Dys - dystrophin, RhoGAP100F - cg1976 gene product from transcript cg1976-rd, Akap200 - a kinase anchor protein 200, serp - serpentine, verm - vermiform, Pex19 - peroxin 19, tub - tube, Pcp - pupal cuticle protein, RpS21 - ribosomal protein s21, Tm1 - tropomyosin 1, Gasp - cg10287 gene product from transcript cg10287-rb, Ime4 - inducer of meiosis 4, Acp65Aa - cg10297 gene product fr…
GO:0006030	chitin metabolic process	2.9e-09	4.29e-06	7.21	3504	26	243	13	[CG8192 - cg8192 gene product from transcript cg8192-ra, CG13675 - cg13675 gene product from transcript cg13675-rd, Peritrophin-A - peritrophin a, serp - serpentine, obst-B - obstructor-b, CG32036 - cg32036 gene product from transcript cg32036-rc, verm - vermiform, Cda5 - chitin deacetylase-like 5, obst-A - obstructor-a, Cht6 - cg43374 gene product from transcript cg43374-rc, Gasp - cg10287 gene …
GO:1901071	glucosamine-containing compound metabolic process	9.2e-09	1.09e-05	6.69	3504	28	243	13	[CG8192 - cg8192 gene product from transcript cg8192-ra, CG13675 - cg13675 gene product from transcript cg13675-rd, Peritrophin-A - peritrophin a, obst-B - obstructor-b, serp - serpentine, CG32036 - cg32036 gene product from transcript cg32036-rc, verm - vermiform, Cda5 - chitin deacetylase-like 5, obst-A - obstructor-a, Cht6 - cg43374 gene product from transcript cg43374-rc, Gasp - cg10287 gene …
GO:0006040	amino sugar metabolic process	2.59e-08	2.56e-05	6.25	3504	30	243	13	[CG8192 - cg8192 gene product from transcript cg8192-ra, CG13675 - cg13675 gene product from transcript cg13675-rd, Peritrophin-A - peritrophin a, obst-B - obstructor-b, serp - serpentine, CG32036 - cg32036 gene product from transcript cg32036-rc, verm - vermiform, Cda5 - chitin deacetylase-like 5, obst-A - obstructor-a, Cht6 - cg43374 gene product from transcript cg43374-rc, Gasp - cg10287 gene …
GO:0006022	aminoglycan metabolic process	6.63e-08	5.61e-05	5.86	3504	32	243	13	[CG8192 - cg8192 gene product from transcript cg8192-ra, CG13675 - cg13675 gene product from transcript cg13675-rd, Peritrophin-A - peritrophin a, serp - serpentine, obst-B - obstructor-b, CG32036 - cg32036 gene product from transcript cg32036-rc, verm - vermiform, Cda5 - chitin deacetylase-like 5, obst-A - obstructor-a, Cht6 - cg43374 gene product from transcript cg43374-rc, Gasp - cg10287 gene …
GO:0032502	developmental process	4.44e-06	0.00329	1.56	3504	747	243	81	[sqd - squid, Dys - dystrophin, RhoGAP100F - cg1976 gene product from transcript cg1976-rd, Akap200 - a kinase anchor protein 200, serp - serpentine, verm - vermiform, Pex19 - peroxin 19, tub - tube, Pcp - pupal cuticle protein, RpS21 - ribosomal protein s21, Tm1 - tropomyosin 1, Gasp - cg10287 gene product from transcript cg10287-rb, Ndg - nidogen/entactin, Ime4 - inducer of meiosis 4, Acp65Aa -…
GO:0032504	multicellular organism reproduction	0.000402	0.264	3.04	3504	57	243	12	[Obp56g - odorant-binding protein 56g, Met75Ca - cg32197 gene product from transcript cg32197-ra, CG17919 - cg17919 gene product from transcript cg17919-ra, CG31413 - cg31413 gene product from transcript cg31413-ra, Cpr51A - cuticular protein 51a, Peritrophin-A - peritrophin a, Cys - cystatin-like, Sfp87B - seminal fluid protein 87b, CG17271 - cg17271 gene product from transcript cg17271-rb, Ance…
GO:0000003	reproduction	0.000476	0.282	2.98	3504	58	243	12	[Obp56g - odorant-binding protein 56g, Met75Ca - cg32197 gene product from transcript cg32197-ra, CG17919 - cg17919 gene product from transcript cg17919-ra, CG31413 - cg31413 gene product from transcript cg31413-ra, Cpr51A - cuticular protein 51a, Peritrophin-A - peritrophin a, Cys - cystatin-like, Sfp87B - seminal fluid protein 87b, CG17271 - cg17271 gene product from transcript cg17271-rb, Ance…
GOMF: age decrease proteins
GO Term	Description	P-value	FDR q-value	Enrichment	N	B	n	b	Genes
GO:0042302	structural constituent of cuticle	6.95e-37	1.43e-33	9.4	3504	69	243	45	[Cpr65Av - cuticular protein 65av, resilin - cg15920 gene product from transcript cg15920-ra, Cpr56F - cuticular protein 56f, Pcp - pupal cuticle protein, Cpr57A - cuticular protein 57a, TwdlT - tweedlet, Cpr51A - cuticular protein 51a, Cpr92F - cuticular protein 92f, Cpr47Ea - cuticular protein 47ea, Acp65Aa - cg10297 gene product from transcript cg10297-ra, Lcp65Ac - cg6956 gene product from tr…
GO:0005214	structural constituent of chitin-based cuticle	4.39e-36	4.5e-33	9.69	3504	64	243	43	[Cpr65Av - cuticular protein 65av, resilin - cg15920 gene product from transcript cg15920-ra, Cpr56F - cuticular protein 56f, Pcp - pupal cuticle protein, Cpr57A - cuticular protein 57a, TwdlT - tweedlet, Cpr51A - cuticular protein 51a, Cpr92F - cuticular protein 92f, Cpr47Ea - cuticular protein 47ea, Acp65Aa - cg10297 gene product from transcript cg10297-ra, Lcp65Ac - cg6956 gene product from tr…
GO:0008010	structural constituent of chitin-based larval cuticle	1.45e-28	9.89e-26	9.35	3504	54	243	35	[Cpr65Av - cuticular protein 65av, resilin - cg15920 gene product from transcript cg15920-ra, Cpr56F - cuticular protein 56f, Pcp - pupal cuticle protein, Cpr57A - cuticular protein 57a, Cpr51A - cuticular protein 51a, Cpr92F - cuticular protein 92f, Cpr47Ea - cuticular protein 47ea, Acp65Aa - cg10297 gene product from transcript cg10297-ra, Lcp65Ac - cg6956 gene product from transcript cg6956-ra…
GO:0005198	structural molecule activity	1.5e-22	7.68e-20	3.93	3504	220	243	60	[Dys - dystrophin, RpS21 - ribosomal protein s21, Pcp - pupal cuticle protein, Ndg - nidogen/entactin, Acp65Aa - cg10297 gene product from transcript cg10297-ra, RpS19a - ribosomal protein s19a, Lcp65Ac - cg6956 gene product from transcript cg6956-ra, mRpS30 - mitochondrial ribosomal protein s30, Cpr97Ea - cuticular protein 97ea, Cpr97Eb - cuticular protein 97eb, Cpr76Bd - cuticular protein 76bd,…
GO:0008061	chitin binding	6.05e-13	2.48e-10	7.63	3504	34	243	18	[CG16885 - cg16885 gene product from transcript cg16885-ra, CG16886 - cg16886 gene product from transcript cg16886-rb, CG8192 - cg8192 gene product from transcript cg8192-ra, CG13675 - cg13675 gene product from transcript cg13675-rd, CG16884 - cg16884 gene product from transcript cg16884-ra, Peritrophin-A - peritrophin a, serp - serpentine, CG32036 - cg32036 gene product from transcript cg32036-r…
GO:0005509	calcium ion binding	3.53e-05	0.0121	2.85	3504	91	243	18	[BM-40-SPARC - cg6378 gene product from transcript cg6378-ra, Crc - calreticulin, Cry - crystallin, CG31650 - cg31650 gene product from transcript cg31650-rf, CG17271 - cg17271 gene product from transcript cg17271-rb, CG10641 - cg10641 gene product from transcript cg10641-ra, rho-4 - rhomboid-4, TpnC25D - troponin c at 25d, Cpn - calphotin, Cad87A - cadherin 87a, Ndg - nidogen/entactin, CG17698 -…
GO:0016682	oxidoreductase activity, acting on diphenols and related substances as donors, oxygen as acceptor	0.00033	0.0966	14.42	3504	3	243	3	[laccase2 - laccase 2, proPO45 - prophenoloxidase 45, proPO-A1 - prophenol oxidase a1]
GO:0005549	odorant binding	0.000503	0.129	6.55	3504	11	243	5	[Obp56g - odorant-binding protein 56g, Obp19d - odorant-binding protein 19d, Obp57c - odorant-binding protein 57c, Obp56a - odorant-binding protein 56a, Obp56e - odorant-binding protein 56e]
GOCC: age decrease proteins
GO Term	Description	P-value	FDR q-value	Enrichment	N	B	n	b	Genes
GO:0031012	extracellular matrix	2.62e-13	2.66e-10	5.46	3504	66	243	25	[BM-40-SPARC - cg6378 gene product from transcript cg6378-ra, serp - serpentine, resilin - cg15920 gene product from transcript cg15920-ra, Cpr56F - cuticular protein 56f, Cpr57A - cuticular protein 57a, TwdlT - tweedlet, Ndg - nidogen/entactin, Cpr51A - cuticular protein 51a, Cpr92F - cuticular protein 92f, Cpr76Bd - cuticular protein 76bd, CG34461 - cg34461 gene product from transcript cg34461-…
GO:0044421	extracellular region part	2.29e-11	1.16e-08	2.81	3504	236	243	46	[BM-40-SPARC - cg6378 gene product from transcript cg6378-ra, Crc - calreticulin, CG31997 - cg31997 gene product from transcript cg31997-ra, CG17919 - cg17919 gene product from transcript cg17919-ra, serp - serpentine, resilin - cg15920 gene product from transcript cg15920-ra, Sfp87B - seminal fluid protein 87b, TotC - turandot c, Cpr56F - cuticular protein 56f, Cpr57A - cuticular protein 57a, Tw…
GO:0005576	extracellular region	2.9e-09	9.81e-07	3.25	3504	133	243	30	[CG8192 - cg8192 gene product from transcript cg8192-ra, yellow-d2 - cg9891 gene product from transcript cg9891-ra, CG32036 - cg32036 gene product from transcript cg32036-rc, serp - serpentine, verm - vermiform, resilin - cg15920 gene product from transcript cg15920-ra, TotC - turandot c, Cda5 - chitin deacetylase-like 5, babos - cg3624 gene product from transcript cg3624-ra, scaf - scarface, Obp…
GO:0005615	extracellular space	4.78e-06	0.00121	2.46	3504	164	243	28	[BM-40-SPARC - cg6378 gene product from transcript cg6378-ra, Crc - calreticulin, CG31997 - cg31997 gene product from transcript cg31997-ra, CG17919 - cg17919 gene product from transcript cg17919-ra, serp - serpentine, Sfp87B - seminal fluid protein 87b, TotC - turandot c, Ndg - nidogen/entactin, Cpr51A - cuticular protein 51a, Cys - cystatin-like, scaf - scarface, Obp56g - odorant-binding protei…
GOBP: age increase proteins
GO Term	Description	P-value	FDR q-value	Enrichment	N	B	n	b	Genes
GO:0009064	glutamine family amino acid metabolic process	1.59e-07	0.000944	14.97	3504	18	91	7	[CG7470 - cg7470 gene product from transcript cg7470-rb, Gs1 - glutamine synthetase 1, Gdh - glutamate dehydrogenase, Got2 - glutamate oxaloacetate transaminase 2, CG5840 - cg5840 gene product from transcript cg5840-rc, Gad1 - glutamic acid decarboxylase 1, P5CDh1 - delta-1-pyrroline-5-carboxylate dehydrogenase 1]
GO:1901605	alpha-amino acid metabolic process	3.49e-05	0.103	5.33	3504	65	91	9	[CG6188 - cg6188 gene product from transcript cg6188-ra, CG7470 - cg7470 gene product from transcript cg7470-rb, Gs1 - glutamine synthetase 1, Gdh - glutamate dehydrogenase, Got2 - glutamate oxaloacetate transaminase 2, CG5840 - cg5840 gene product from transcript cg5840-rc, Gad1 - glutamic acid decarboxylase 1, P5CDh1 - delta-1-pyrroline-5-carboxylate dehydrogenase 1, CG6385 - cg6385 gene produc…
GO:0019752	carboxylic acid metabolic process	5.87e-05	0.116	2.86	3504	229	91	17	[CG6188 - cg6188 gene product from transcript cg6188-ra, CG12262 - cg12262 gene product from transcript cg12262-ra, Gdh - glutamate dehydrogenase, CG7433 - cg7433 gene product from transcript cg7433-rc, CG6385 - cg6385 gene product from transcript cg6385-ra, skap - skpa associated protein, CG6543 - cg6543 gene product from transcript cg6543-ra, CG7470 - cg7470 gene product from transcript cg7470-…
GO:0043436	oxoacid metabolic process	7.73e-05	0.114	2.8	3504	234	91	17	[CG6188 - cg6188 gene product from transcript cg6188-ra, CG12262 - cg12262 gene product from transcript cg12262-ra, Gdh - glutamate dehydrogenase, CG7433 - cg7433 gene product from transcript cg7433-rc, CG6385 - cg6385 gene product from transcript cg6385-ra, skap - skpa associated protein, CG6543 - cg6543 gene product from transcript cg6543-ra, CG7470 - cg7470 gene product from transcript cg7470-…
GO:0006536	glutamate metabolic process	7.94e-05	0.0939	15.4	3504	10	91	4	[Gdh - glutamate dehydrogenase, Got2 - glutamate oxaloacetate transaminase 2, Gad1 - glutamic acid decarboxylase 1, P5CDh1 - delta-1-pyrroline-5-carboxylate dehydrogenase 1]
GO:0009084	glutamine family amino acid biosynthetic process	7.94e-05	0.0783	15.4	3504	10	91	4	[CG7470 - cg7470 gene product from transcript cg7470-rb, Gs1 - glutamine synthetase 1, Got2 - glutamate oxaloacetate transaminase 2, CG5840 - cg5840 gene product from transcript cg5840-rc]
GO:0006082	organic acid metabolic process	8.16e-05	0.069	2.79	3504	235	91	17	[CG6188 - cg6188 gene product from transcript cg6188-ra, CG12262 - cg12262 gene product from transcript cg12262-ra, Gdh - glutamate dehydrogenase, CG7433 - cg7433 gene product from transcript cg7433-rc, CG6385 - cg6385 gene product from transcript cg6385-ra, skap - skpa associated protein, CG6543 - cg6543 gene product from transcript cg6543-ra, CG7470 - cg7470 gene product from transcript cg7470-…
GO:0043649	dicarboxylic acid catabolic process	0.000163	0.121	23.1	3504	5	91	3	[Gdh - glutamate dehydrogenase, Got2 - glutamate oxaloacetate transaminase 2, Gad1 - glutamic acid decarboxylase 1]
GO:0008652	cellular amino acid biosynthetic process	0.000164	0.108	7	3504	33	91	6	[CG6188 - cg6188 gene product from transcript cg6188-ra, CG7470 - cg7470 gene product from transcript cg7470-rb, Gs1 - glutamine synthetase 1, CG5840 - cg5840 gene product from transcript cg5840-rc, Got2 - glutamate oxaloacetate transaminase 2, Gad1 - glutamic acid decarboxylase 1]
GO:0009063	cellular amino acid catabolic process	0.00027	0.16	6.42	3504	36	91	6	[Gdh - glutamate dehydrogenase, Got2 - glutamate oxaloacetate transaminase 2, Gad1 - glutamic acid decarboxylase 1, CG7433 - cg7433 gene product from transcript cg7433-rc, P5CDh1 - delta-1-pyrroline-5-carboxylate dehydrogenase 1, CG6385 - cg6385 gene product from transcript cg6385-ra]
GO:0006560	proline metabolic process	0.00032	0.172	19.25	3504	6	91	3	[CG7470 - cg7470 gene product from transcript cg7470-rb, CG5840 - cg5840 gene product from transcript cg5840-rc, P5CDh1 - delta-1-pyrroline-5-carboxylate dehydrogenase 1]
GO:0016053	organic acid biosynthetic process	0.000383	0.189	4.4	3504	70	91	8	[CG6188 - cg6188 gene product from transcript cg6188-ra, CG7470 - cg7470 gene product from transcript cg7470-rb, Gs1 - glutamine synthetase 1, Got2 - glutamate oxaloacetate transaminase 2, CG5840 - cg5840 gene product from transcript cg5840-rc, Gad1 - glutamic acid decarboxylase 1, CG3603 - cg3603 gene product from transcript cg3603-rb, v(2)k05816 - cg3524 gene product from transcript cg3524-rb]
GO:0046394	carboxylic acid biosynthetic process	0.000383	0.174	4.4	3504	70	91	8	[CG6188 - cg6188 gene product from transcript cg6188-ra, CG7470 - cg7470 gene product from transcript cg7470-rb, Gs1 - glutamine synthetase 1, Got2 - glutamate oxaloacetate transaminase 2, CG5840 - cg5840 gene product from transcript cg5840-rc, Gad1 - glutamic acid decarboxylase 1, CG3603 - cg3603 gene product from transcript cg3603-rb, v(2)k05816 - cg3524 gene product from transcript cg3524-rb]
GO:0006520	cellular amino acid metabolic process	0.000436	0.184	3.53	3504	109	91	10	[CG6188 - cg6188 gene product from transcript cg6188-ra, CG7470 - cg7470 gene product from transcript cg7470-rb, Gs1 - glutamine synthetase 1, Gdh - glutamate dehydrogenase, Got2 - glutamate oxaloacetate transaminase 2, CG5840 - cg5840 gene product from transcript cg5840-rc, Gad1 - glutamic acid decarboxylase 1, CG7433 - cg7433 gene product from transcript cg7433-rc, P5CDh1 - delta-1-pyrroline-5-…
GO:0016054	organic acid catabolic process	0.000512	0.202	4.22	3504	73	91	8	[CG6543 - cg6543 gene product from transcript cg6543-ra, CG12262 - cg12262 gene product from transcript cg12262-ra, Gdh - glutamate dehydrogenase, Got2 - glutamate oxaloacetate transaminase 2, CG7433 - cg7433 gene product from transcript cg7433-rc, Gad1 - glutamic acid decarboxylase 1, P5CDh1 - delta-1-pyrroline-5-carboxylate dehydrogenase 1, CG6385 - cg6385 gene product from transcript cg6385-ra]
GO:0046395	carboxylic acid catabolic process	0.000512	0.189	4.22	3504	73	91	8	[CG6543 - cg6543 gene product from transcript cg6543-ra, CG12262 - cg12262 gene product from transcript cg12262-ra, Gdh - glutamate dehydrogenase, Got2 - glutamate oxaloacetate transaminase 2, CG7433 - cg7433 gene product from transcript cg7433-rc, Gad1 - glutamic acid decarboxylase 1, P5CDh1 - delta-1-pyrroline-5-carboxylate dehydrogenase 1, CG6385 - cg6385 gene product from transcript cg6385-ra]
GO:0009065	glutamine family amino acid catabolic process	0.00055	0.192	16.5	3504	7	91	3	[Gdh - glutamate dehydrogenase, Gad1 - glutamic acid decarboxylase 1, P5CDh1 - delta-1-pyrroline-5-carboxylate dehydrogenase 1]
GO:0044281	small molecule metabolic process	0.000626	0.206	2.05	3504	413	91	22	[CG6188 - cg6188 gene product from transcript cg6188-ra, CG12262 - cg12262 gene product from transcript cg12262-ra, Gdh - glutamate dehydrogenase, CG7433 - cg7433 gene product from transcript cg7433-rc, CG7920 - cg7920 gene product from transcript cg7920-ra, CG6385 - cg6385 gene product from transcript cg6385-ra, skap - skpa associated protein, CG7470 - cg7470 gene product from transcript cg7470-…
GO:0045213	neurotransmitter receptor metabolic process	0.000667	0.208	38.51	3504	2	91	2	[Got2 - glutamate oxaloacetate transaminase 2, Gad1 - glutamic acid decarboxylase 1]
GO:1901052	sarcosine metabolic process	0.000667	0.197	38.51	3504	2	91	2	[CG6188 - cg6188 gene product from transcript cg6188-ra, CG6385 - cg6385 gene product from transcript cg6385-ra]
GO:1901607	alpha-amino acid biosynthetic process	0.000767	0.216	6.64	3504	29	91	5	[CG6188 - cg6188 gene product from transcript cg6188-ra, CG7470 - cg7470 gene product from transcript cg7470-rb, Gs1 - glutamine synthetase 1, CG5840 - cg5840 gene product from transcript cg5840-rc, Got2 - glutamate oxaloacetate transaminase 2]
GOMF: age increase proteins
GO Term	Description	P-value	FDR q-value	Enrichment	N	B	n	b	Genes
GO:0019842	vitamin binding	3.45e-05	0.0708	7.28	3504	37	91	7	[CG11241 - cg11241 gene product from transcript cg11241-rb, Got2 - glutamate oxaloacetate transaminase 2, Gad1 - glutamic acid decarboxylase 1, CG7433 - cg7433 gene product from transcript cg7433-rc, CG1640 - cg1640 gene product from transcript cg1640-rb, CG1516 - cg1516 gene product from transcript cg1516-rp, v(2)k05816 - cg3524 gene product from transcript cg3524-rb]
GO:0048037	cofactor binding	5.81e-05	0.0596	3.14	3504	184	91	15	[CG6188 - cg6188 gene product from transcript cg6188-ra, CG12262 - cg12262 gene product from transcript cg12262-ra, CG11241 - cg11241 gene product from transcript cg11241-rb, CG7433 - cg7433 gene product from transcript cg7433-rc, CG1640 - cg1640 gene product from transcript cg1640-rb, CG13077 - cg13077 gene product from transcript cg13077-ra, nvd - neverland, Got2 - glutamate oxaloacetate transa…
GO:0008483	transaminase activity	0.000254	0.174	11.85	3504	13	91	4	[CG11241 - cg11241 gene product from transcript cg11241-rb, Got2 - glutamate oxaloacetate transaminase 2, CG7433 - cg7433 gene product from transcript cg7433-rc, CG1640 - cg1640 gene product from transcript cg1640-rb]
GO:0016491	oxidoreductase activity	0.000274	0.141	2.29	3504	336	91	20	[CG7224 - cg7224 gene product from transcript cg7224-rb, CG12262 - cg12262 gene product from transcript cg12262-ra, Gdh - glutamate dehydrogenase, CG31548 - cg31548 gene product from transcript cg31548-ra, CG6385 - cg6385 gene product from transcript cg6385-ra, CG7470 - cg7470 gene product from transcript cg7470-rb, CG13077 - cg13077 gene product from transcript cg13077-ra, CG14630 - cg14630 gene…
GO:0030170	pyridoxal phosphate binding	0.000452	0.186	7.4	3504	26	91	5	[CG11241 - cg11241 gene product from transcript cg11241-rb, Got2 - glutamate oxaloacetate transaminase 2, Gad1 - glutamic acid decarboxylase 1, CG7433 - cg7433 gene product from transcript cg7433-rc, CG1640 - cg1640 gene product from transcript cg1640-rb]
GO:0070279	vitamin B6 binding	0.000452	0.155	7.4	3504	26	91	5	[CG11241 - cg11241 gene product from transcript cg11241-rb, Got2 - glutamate oxaloacetate transaminase 2, Gad1 - glutamic acid decarboxylase 1, CG7433 - cg7433 gene product from transcript cg7433-rc, CG1640 - cg1640 gene product from transcript cg1640-rb]
GO:0016769	transferase activity, transferring nitrogenous groups	0.000467	0.137	10.27	3504	15	91	4	[CG11241 - cg11241 gene product from transcript cg11241-rb, Got2 - glutamate oxaloacetate transaminase 2, CG7433 - cg7433 gene product from transcript cg7433-rc, CG1640 - cg1640 gene product from transcript cg1640-rb]
GO:0008336	gamma-butyrobetaine dioxygenase activity	0.000667	0.171	38.51	3504	2	91	2	[CG14630 - cg14630 gene product from transcript cg14630-ra, CG5321 - cg5321 gene product from transcript cg5321-rb]
GOCC: age increase proteins
GO Term	Description	P-value	FDR q-value	Enrichment	N	B	n	b	Genes
GO:0005739	mitochondrion	3.92e-06	0.00399	2.76	3504	321	91	23	[CG7224 - cg7224 gene product from transcript cg7224-rb, CG12262 - cg12262 gene product from transcript cg12262-ra, Gdh - glutamate dehydrogenase, CG7433 - cg7433 gene product from transcript cg7433-rc, CG11739 - cg11739 gene product from transcript cg11739-ra, CG1640 - cg1640 gene product from transcript cg1640-rb, CG7920 - cg7920 gene product from transcript cg7920-ra, CG6385 - cg6385 gene prod…
GO:0044429	mitochondrial part	7.09e-05	0.036	2.71	3504	256	91	18	[colt - congested-like trachea, CG7224 - cg7224 gene product from transcript cg7224-rb, Gdh - glutamate dehydrogenase, CG18347 - cg18347 gene product from transcript cg18347-rb, CG7433 - cg7433 gene product from transcript cg7433-rc, CG11739 - cg11739 gene product from transcript cg11739-ra, CG6385 - cg6385 gene product from transcript cg6385-ra, Ant2 - adenine nucleotide translocase 2, CG2789 - …
GO:0005759	mitochondrial matrix	0.000195	0.0662	5.62	3504	48	91	7	[CG6543 - cg6543 gene product from transcript cg6543-ra, Gdh - glutamate dehydrogenase, Got2 - glutamate oxaloacetate transaminase 2, CG7433 - cg7433 gene product from transcript cg7433-rc, P5CDh1 - delta-1-pyrroline-5-carboxylate dehydrogenase 1, CG1516 - cg1516 gene product from transcript cg1516-rp, CG6385 - cg6385 gene product from transcript cg6385-ra]
Key:
P-value: enrichment p-value.
FDR q-value: p-value corrected for multiple testing using the Benjamini and Hochberg (1995) method.
Enrichment: (b/n) / (B/N) where N. B, n, b defined as below.
N: total number of genes
B: total number of genes associated with a specific GO term
n: number of genes in target set
b: number of genes in the intersection
Background gene set: all proteins detected in the eye
GO term analysis performed using GOrilla: http://cbl-gorilla.cs.technion.ac.il/
